# Revealing RNA virus diversity and evolution in unicellular algae transcriptomes

**DOI:** 10.1101/2021.05.09.443335

**Authors:** Justine Charon, Shauna Murray, Edward C. Holmes

## Abstract

Remarkably little is known about the diversity and evolution of RNA viruses in unicellular eukaryotes. We screened a total of 570 transcriptomes from the Marine Microbial Eukaryote Transcriptome Sequencing Project (MMETSP) project that encompasses a wide diversity of microbial eukaryotes, including most major photosynthetic lineages (i.e. the microalgae). From this, we identified 30 new and divergent RNA virus species, occupying a range of phylogenetic positions within the overall diversity of RNA viruses. Approximately one-third of the newly described viruses comprised single-stranded positive-sense RNA viruses from the order *Lenarviricota* associated with fungi, plants and protists, while another third were related to the order *Ghabrivirales*, including members of the protist and fungi-associated *Totiviridae*. Other viral species showed sequence similarity to positive-sense RNA viruses from the algae-associated *Marnaviridae*, the double-stranded RNA *Partitiviridae*, as well as a single negative-sense RNA virus related to the *Qinviridae.* Importantly, we were able to identify divergent RNA viruses from distant host taxa, revealing the ancestry of these viral families and greatly extending our knowledge of the RNA viromes of microalgal cultures. Both the limited number of viruses detected per sample and the low sequence identity to known RNA viruses imply that additional microalgal viruses exist that could not be detected at the current sequencing depth or were too divergent to be identified using sequence similarity. Together, these results highlight the need for further investigation of algal-associated RNA viruses as well as the development of new tools to identify RNA viruses that exhibit very high levels of sequence divergence.
