## Supplementary Table 1 for "Revealing RNA virus diversity and evolution in unicellular algae transcriptomes"

### Sheet: Sheet 1 - Table S1
Table S1
MMETSP acc	SRA acc	Species	Taxonomy identifier	Super Kingdom	Phylum	Class
MMETSP0198	SRR1296846	Thraustochytrium sp.	145168	Eukaryota	Bigyra	Labyrinthulea
MMETSP0199	SRR1296958	Thraustochytrium sp.	145168	Eukaryota	Bigyra	Labyrinthulea
MMETSP0954	SRR1300333	Aplanochytrium	87110	Eukaryota	Bigyra	Labyrinthulea
MMETSP0955	SRR1294425	Aplanochytrium	87110	Eukaryota	Bigyra	Labyrinthulea
MMETSP0956	SRR1300334	Aplanochytrium	87110	Eukaryota	Bigyra	Labyrinthulea
MMETSP0957	SRR1294426	Aplanochytrium	87110	Eukaryota	Bigyra	Labyrinthulea
MMETSP0958	SRR1300290	Aurantiochytrium limacinum	87102	Eukaryota	Bigyra	Labyrinthulea
MMETSP0959	SRR1300335	Aurantiochytrium limacinum	87102	Eukaryota	Bigyra	Labyrinthulea
MMETSP0960	SRR1300336	Aurantiochytrium limacinum	87102	Eukaryota	Bigyra	Labyrinthulea
MMETSP0961	SRR1300337	Aurantiochytrium limacinum	87102	Eukaryota	Bigyra	Labyrinthulea
MMETSP0962	SRR1300410	Schizochytrium aggregatum	4773	Eukaryota	Bigyra	Labyrinthulea
MMETSP0963	SRR1300411	Schizochytrium aggregatum	4773	Eukaryota	Bigyra	Labyrinthulea
MMETSP0964	SRR1300400	Schizochytrium aggregatum	4773	Eukaryota	Bigyra	Labyrinthulea
MMETSP0965	SRR1300412	Schizochytrium aggregatum	4773	Eukaryota	Bigyra	Labyrinthulea
MMETSP1346	SRR1294441	Aplanochytrium stocchinoi	215587	Eukaryota	Bigyra	Labyrinthulea
MMETSP1347	SRR1300413	Aplanochytrium stocchinoi	215587	Eukaryota	Bigyra	Labyrinthulea
MMETSP1348	SRR1300401	Aplanochytrium stocchinoi	215587	Eukaryota	Bigyra	Labyrinthulea
MMETSP1349	SRR1300414	Aplanochytrium stocchinoi	215587	Eukaryota	Bigyra	Labyrinthulea
MMETSP0040	SRR1296814	Lotharella oceanica	641309	Eukaryota	Cercozoa	Chlorarachniophyceae
MMETSP0041	SRR1296868	Lotharella globosa	91324	Eukaryota	Cercozoa	Chlorarachniophyceae
MMETSP0042	SRR1296869	Amorphochlora amoebiformis	1561963	Eukaryota	Cercozoa	Chlorarachniophyceae
MMETSP0045	SRR1296871	Bigelowiella natans	227086	Eukaryota	Cercozoa	Chlorarachniophyceae
MMETSP0109	SRR1296735	Chlorarachnion reptans	29199	Eukaryota	Cercozoa	Chlorarachniophyceae
MMETSP0110	SRR1296947	Gymnochlora	67808	Eukaryota	Cercozoa	Chlorarachniophyceae
MMETSP0111	SRR1296948	Lotharella globosa	91324	Eukaryota	Cercozoa	Chlorarachniophyceae
MMETSP0112	SRR1296949	Lotharella globosa	91324	Eukaryota	Cercozoa	Chlorarachniophyceae
MMETSP0113	SRR1296950	Norrisiella sphaerica	552664	Eukaryota	Cercozoa	Chlorarachniophyceae
MMETSP1052	SRR1300357	Bigelowiella natans	227086	Eukaryota	Cercozoa	Chlorarachniophyceae
MMETSP1054	SRR1300358	Bigelowiella natans	227086	Eukaryota	Cercozoa	Chlorarachniophyceae
MMETSP1055	SRR1300359	Bigelowiella natans	227086	Eukaryota	Cercozoa	Chlorarachniophyceae
MMETSP1318	SRR1300497	Partenskyella glossopodia	552666	Eukaryota	Cercozoa	Chlorarachniophyceae
MMETSP1358	SRR1300405	Bigelowiella natans	227086	Eukaryota	Cercozoa	Chlorarachniophyceae
MMETSP1359	SRR1300406	Bigelowiella longifila	552665	Eukaryota	Cercozoa	Chlorarachniophyceae
MMETSP0491	SRR1296875	Tetraselmis chuii	63592	Eukaryota	Chlorophyta	Chlorodendrophyceae
MMETSP0804	SRR1296698	Tetraselmis astigmatica	1074897	Eukaryota	Chlorophyta	Chlorodendrophyceae
MMETSP0817	SRR1296733	Tetraselmis striata	3165	Eukaryota	Chlorophyta	Chlorodendrophyceae
MMETSP0818	SRR1296732	Tetraselmis striata	3165	Eukaryota	Chlorophyta	Chlorodendrophyceae
MMETSP0819	SRR1296731	Tetraselmis striata	3165	Eukaryota	Chlorophyta	Chlorodendrophyceae
MMETSP0820	SRR1296730	Tetraselmis striata	3165	Eukaryota	Chlorophyta	Chlorodendrophyceae
MMETSP0052	SRR1296876	Polytomella parva	51329	Eukaryota	Chlorophyta	Chlorophyceae
MMETSP0063	SRR1296991	Chlamydomonas euryale	1486919	Eukaryota	Chlorophyta	Chlorophyceae
MMETSP1126	SRR1300297	Dunaliella tertiolecta	3047	Eukaryota	Chlorophyta	Chlorophyceae
MMETSP1127	SRR1300298	Dunaliella tertiolecta	3047	Eukaryota	Chlorophyta	Chlorophyceae
MMETSP1128	SRR1294427	Dunaliella tertiolecta	3047	Eukaryota	Chlorophyta	Chlorophyceae
MMETSP1180	SRR1300379	Chlamydomonas	3052	Eukaryota	Chlorophyta	Chlorophyceae
MMETSP1391	SRR1294458	Chlamydomonas leiostraca	1034604	Eukaryota	Chlorophyta	Chlorophyceae
MMETSP1392	SRR1294459	Chlamydomonas chlamydogama	225041	Eukaryota	Chlorophyta	Chlorophyceae
MMETSP1335	SRR1300372	Chrysoculter rhomboideus	259385	Eukaryota	Haptophyta	Coccolithophyceae
MMETSP0290	SRR1296980	Chromera velia	505693	Eukaryota	Colpodellida	Chromeraceae
MMETSP1451	SRR1300530	Vitrella brassicaformis	1169539	Eukaryota	Colpodellida	Vitrellaceae
MMETSP0797	SRR1296701	Dinophysis acuminata	47934	Eukaryota	Dinozoa	Dinophyceae
MMETSP0093	SRR1296895	Alexandrium monilatum	311494	Eukaryota	Dinozoa	Dinophyceae
MMETSP0095	SRR1296896	Alexandrium monilatum	311494	Eukaryota	Dinozoa	Dinophyceae
MMETSP0096	SRR1296897	Alexandrium monilatum	311494	Eukaryota	Dinozoa	Dinophyceae
MMETSP0097	SRR1296898	Alexandrium monilatum	311494	Eukaryota	Dinozoa	Dinophyceae
MMETSP0196	SRR1294385	Alexandrium fundyense	2932	Eukaryota	Dinozoa	Dinophyceae
MMETSP0197	SRR1294388	Alexandrium fundyense	2932	Eukaryota	Dinozoa	Dinophyceae
MMETSP0228	SRR1296738	Protoceratium reticulatum	133427	Eukaryota	Dinozoa	Dinophyceae
MMETSP0323	SRR1296960	Crypthecodinium cohnii	2866	Eukaryota	Dinozoa	Dinophyceae
MMETSP0324	SRR1296889	Crypthecodinium cohnii	2866	Eukaryota	Dinozoa	Dinophyceae
MMETSP0325	SRR1296890	Crypthecodinium cohnii	2866	Eukaryota	Dinozoa	Dinophyceae
MMETSP0326	SRR1296961	Crypthecodinium cohnii	2866	Eukaryota	Dinozoa	Dinophyceae
MMETSP0328	SRR1300213	Alexandrium minutum	39455	Eukaryota	Dinozoa	Dinophyceae
MMETSP0347	SRR1300214	Alexandrium fundyense	2932	Eukaryota	Dinozoa	Dinophyceae
MMETSP0378	SRR1300221	Alexandrium tamarense	2926	Eukaryota	Dinozoa	Dinophyceae
MMETSP0380	SRR1300222	Alexandrium tamarense	2926	Eukaryota	Dinozoa	Dinophyceae
MMETSP0382	SRR1296765	Alexandrium tamarense	2926	Eukaryota	Dinozoa	Dinophyceae
MMETSP0384	SRR1296766	Alexandrium tamarense	2926	Eukaryota	Dinozoa	Dinophyceae
MMETSP0661	SRR1296943	Alexandrium margalefii	109239	Eukaryota	Dinozoa	Dinophyceae
MMETSP0766	SRR1296893	Gambierdiscus australes	439317	Eukaryota	Dinozoa	Dinophyceae
MMETSP0790	SRR1296704	Alexandrium catenella	2925	Eukaryota	Dinozoa	Dinophyceae
MMETSP0796	SRR1296702	Pyrodinium bahamense	73915	Eukaryota	Dinozoa	Dinophyceae
MMETSP1032	SRR1300255	Lingulodinium polyedra	160621	Eukaryota	Dinozoa	Dinophyceae
MMETSP1033	SRR1300256	Lingulodinium polyedra	160621	Eukaryota	Dinozoa	Dinophyceae
MMETSP1034	SRR1300257	Lingulodinium polyedra	160621	Eukaryota	Dinozoa	Dinophyceae
MMETSP1035	SRR1300258	Lingulodinium polyedra	160621	Eukaryota	Dinozoa	Dinophyceae
MMETSP1036	SRR1300306	Azadinium spinosum	632150	Eukaryota	Dinozoa	Dinophyceae
MMETSP1037	SRR1300307	Azadinium spinosum	632150	Eukaryota	Dinozoa	Dinophyceae
MMETSP1038	SRR1300308	Azadinium spinosum	632150	Eukaryota	Dinozoa	Dinophyceae
MMETSP1074	SRR1300300	Tripos fusus	2916	Eukaryota	Dinozoa	Dinophyceae
MMETSP1075	SRR1300301	Tripos fusus	2916	Eukaryota	Dinozoa	Dinophyceae
MMETSP1436	SRR1300512	Alexandrium andersonii	327968	Eukaryota	Dinozoa	Dinophyceae
MMETSP1439	SRR1300518	Gonyaulax spinifera	66791	Eukaryota	Dinozoa	Dinophyceae
MMETSP0027	SRR1296748	Karenia brevis	156230	Eukaryota	Dinozoa	Dinophyceae
MMETSP0029	SRR1296749	Karenia brevis	156230	Eukaryota	Dinozoa	Dinophyceae
MMETSP0030	SRR1296750	Karenia brevis	156230	Eukaryota	Dinozoa	Dinophyceae
MMETSP0031	SRR1296952	Karenia brevis	156230	Eukaryota	Dinozoa	Dinophyceae
MMETSP0201	SRR1296743	Karenia brevis	156230	Eukaryota	Dinozoa	Dinophyceae
MMETSP0202	SRR1296744	Karenia brevis	156230	Eukaryota	Dinozoa	Dinophyceae
MMETSP0223	SRR1294461	Akashiwo sanguinea	143672	Eukaryota	Dinozoa	Dinophyceae
MMETSP0224	SRR1296741	Togula jolla	285029	Eukaryota	Dinozoa	Dinophyceae
MMETSP0258	SRR1296757	Amphidinium carterae	2961	Eukaryota	Dinozoa	Dinophyceae
MMETSP0259	SRR1296758	Amphidinium carterae	2961	Eukaryota	Dinozoa	Dinophyceae
MMETSP0398	SRR1294391	Amphidinium carterae	2961	Eukaryota	Dinozoa	Dinophyceae
MMETSP0399	SRR1294393	Amphidinium carterae	2961	Eukaryota	Dinozoa	Dinophyceae
MMETSP0527	SRR1296851	Karenia brevis	156230	Eukaryota	Dinozoa	Dinophyceae
MMETSP0528	SRR1296852	Karenia brevis	156230	Eukaryota	Dinozoa	Dinophyceae
MMETSP0573	SRR1296714	Karenia brevis	156230	Eukaryota	Dinozoa	Dinophyceae
MMETSP0574	SRR1296712	Karenia brevis	156230	Eukaryota	Dinozoa	Dinophyceae
MMETSP0648	SRR1296853	Karenia brevis	156230	Eukaryota	Dinozoa	Dinophyceae
MMETSP0649	SRR1296854	Karenia brevis	156230	Eukaryota	Dinozoa	Dinophyceae
MMETSP0689	SRR1296892	Amphidinium massartii	160604	Eukaryota	Dinozoa	Dinophyceae
MMETSP0784	SRR1296705	Gymnodinium catenatum	39447	Eukaryota	Dinozoa	Dinophyceae
MMETSP1015	SRR1300325	Karlodinium veneficum	407301	Eukaryota	Dinozoa	Dinophyceae
MMETSP1016	SRR1300326	Karlodinium veneficum	407301	Eukaryota	Dinozoa	Dinophyceae
MMETSP1017	SRR1300327	Karlodinium veneficum	407301	Eukaryota	Dinozoa	Dinophyceae
MMETSP1148	SRR1300469	Gyrodinium dominans	285985	Eukaryota	Dinozoa	Dinophyceae
MMETSP0253	SRR1296929	Noctiluca scintillans	2966	Eukaryota	Dinozoa	Dinophyceae
MMETSP0044	SRR1300211	Oxyrrhis marina	2969	Eukaryota	Dinozoa	Dinophyceae
MMETSP0451	SRR1300319	Oxyrrhis marina	2969	Eukaryota	Dinozoa	Dinophyceae
MMETSP0452	SRR1300320	Oxyrrhis marina	2969	Eukaryota	Dinozoa	Dinophyceae
MMETSP0468	SRR1296900	Oxyrrhis marina	2969	Eukaryota	Dinozoa	Dinophyceae
MMETSP0469	SRR1296901	Oxyrrhis marina	2969	Eukaryota	Dinozoa	Dinophyceae
MMETSP0470	SRR1296903	Oxyrrhis marina	2969	Eukaryota	Dinozoa	Dinophyceae
MMETSP0471	SRR1296907	Oxyrrhis marina	2969	Eukaryota	Dinozoa	Dinophyceae
MMETSP1424	SRR1300472	Oxyrrhis marina	2969	Eukaryota	Dinozoa	Dinophyceae
MMETSP1425	SRR1300473	Oxyrrhis marina	2969	Eukaryota	Dinozoa	Dinophyceae
MMETSP1426	SRR1300474	Oxyrrhis marina	2969	Eukaryota	Dinozoa	Dinophyceae
MMETSP0116	SRR1296839	Durinskia baltica	400756	Eukaryota	Dinozoa	Dinophyceae
MMETSP0117	SRR1296941	Durinskia baltica	400756	Eukaryota	Dinozoa	Dinophyceae
MMETSP0118	SRR1296942	Kryptoperidinium foliaceum	160619	Eukaryota	Dinozoa	Dinophyceae
MMETSP0119	SRR1296840	Kryptoperidinium foliaceum	160619	Eukaryota	Dinozoa	Dinophyceae
MMETSP0120	SRR1296841	Kryptoperidinium foliaceum	160619	Eukaryota	Dinozoa	Dinophyceae
MMETSP0121	SRR1296842	Kryptoperidinium foliaceum	160619	Eukaryota	Dinozoa	Dinophyceae
MMETSP0448	SRR1296978	Heterocapsa triquetra	66468	Eukaryota	Dinozoa	Dinophyceae
MMETSP0503	SRR1296810	Heterocapsa rotundata	89963	Eukaryota	Dinozoa	Dinophyceae
MMETSP1147	SRR1300468	Lessardia elongata	210733	Eukaryota	Dinozoa	Dinophyceae
MMETSP1441	SRR1300520	Heterocapsa arctica	192219	Eukaryota	Dinozoa	Dinophyceae
MMETSP1462	SRR1300537	Brandtodinium nutricula	1333877	Eukaryota	Dinozoa	Dinophyceae
MMETSP0053	SRR1296784	Prorocentrum minimum	39449	Eukaryota	Dinozoa	Dinophyceae
MMETSP0055	SRR1296785	Prorocentrum minimum	39449	Eukaryota	Dinozoa	Dinophyceae
MMETSP0056	SRR1296787	Prorocentrum minimum	39449	Eukaryota	Dinozoa	Dinophyceae
MMETSP0057	SRR1296788	Prorocentrum minimum	39449	Eukaryota	Dinozoa	Dinophyceae
MMETSP0251	SRR1300466	Prorocentrum micans	2945	Eukaryota	Dinozoa	Dinophyceae
MMETSP0252	SRR1300465	Prorocentrum lima	39448	Eukaryota	Dinozoa	Dinophyceae
MMETSP0267	SRR1296752	Prorocentrum minimum	39449	Eukaryota	Dinozoa	Dinophyceae
MMETSP0268	SRR1296753	Prorocentrum minimum	39449	Eukaryota	Dinozoa	Dinophyceae
MMETSP0269	SRR1296754	Prorocentrum minimum	39449	Eukaryota	Dinozoa	Dinophyceae
MMETSP0229	SRR1300467	Pyrocystis lunula	2972	Eukaryota	Dinozoa	Dinophyceae
MMETSP0132	SRR1300302	Symbiodinium kawagutii	104179	Eukaryota	Dinozoa	Dinophyceae
MMETSP0133	SRR1300303	Symbiodinium kawagutii	104179	Eukaryota	Dinozoa	Dinophyceae
MMETSP0134	SRR1300304	Symbiodinium kawagutii	104179	Eukaryota	Dinozoa	Dinophyceae
MMETSP0135	SRR1300305	Symbiodinium kawagutii	104179	Eukaryota	Dinozoa	Dinophyceae
MMETSP0227	SRR1296751	Polarella glacialis	89957	Eukaryota	Dinozoa	Dinophyceae
MMETSP1110	SRR1300263	Symbiodinium sp.	2950	Eukaryota	Dinozoa	Dinophyceae
MMETSP1115	SRR1300264	Symbiodinium sp.	2950	Eukaryota	Dinozoa	Dinophyceae
MMETSP1116	SRR1300265	Symbiodinium sp.	2950	Eukaryota	Dinozoa	Dinophyceae
MMETSP1117	SRR1300266	Symbiodinium sp.	2950	Eukaryota	Dinozoa	Dinophyceae
MMETSP1122	SRR1300267	Symbiodinium sp.	2950	Eukaryota	Dinozoa	Dinophyceae
MMETSP1123	SRR1300343	Symbiodinium sp.	2950	Eukaryota	Dinozoa	Dinophyceae
MMETSP1124	SRR1300344	Symbiodinium sp.	2950	Eukaryota	Dinozoa	Dinophyceae
MMETSP1125	SRR1300345	Symbiodinium sp.	2950	Eukaryota	Dinozoa	Dinophyceae
MMETSP1338	SRR1300503	Pelagodinium beii	43686	Eukaryota	Dinozoa	Dinophyceae
MMETSP1367	SRR1300430	Symbiodinium sp.	2950	Eukaryota	Dinozoa	Dinophyceae
MMETSP1369	SRR1300431	Symbiodinium sp.	2950	Eukaryota	Dinozoa	Dinophyceae
MMETSP1370	SRR1300470	Symbiodinium sp.	2950	Eukaryota	Dinozoa	Dinophyceae
MMETSP1371	SRR1300471	Symbiodinium sp.	2950	Eukaryota	Dinozoa	Dinophyceae
MMETSP1374	SRR1300432	Symbiodinium sp.	2950	Eukaryota	Dinozoa	Dinophyceae
MMETSP1377	SRR1300433	Symbiodinium sp.	2950	Eukaryota	Dinozoa	Dinophyceae
MMETSP1440	SRR1300519	Polarella glacialis	89957	Eukaryota	Dinozoa	Dinophyceae
MMETSP0795	SRR1296703	Amoebophrya sp.	88552	Eukaryota	Dinozoa	Dinophyceae
MMETSP0225	SRR1300228	Thoracosphaera heimii	2923	Eukaryota	Dinozoa	Dinophyceae
MMETSP0270	SRR1296759	Scrippsiella trochoidea	71861	Eukaryota	Dinozoa	Dinophyceae
MMETSP0271	SRR1296760	Scrippsiella trochoidea	71861	Eukaryota	Dinozoa	Dinophyceae
MMETSP0272	SRR1296761	Scrippsiella trochoidea	71861	Eukaryota	Dinozoa	Dinophyceae
MMETSP0359	SRR1296786	Scrippsiella hangoei	268821	Eukaryota	Dinozoa	Dinophyceae
MMETSP0360	SRR1296972	Scrippsiella hangoei	268821	Eukaryota	Dinozoa	Dinophyceae
MMETSP0361	SRR1294400	Scrippsiella hangoei	268821	Eukaryota	Dinozoa	Dinophyceae
MMETSP0367	SRR1296793	Scrippsiella hangoei	268821	Eukaryota	Dinozoa	Dinophyceae
MMETSP0368	SRR1296794	Scrippsiella hangoei	268821	Eukaryota	Dinozoa	Dinophyceae
MMETSP0369	SRR1296796	Scrippsiella hangoei	268821	Eukaryota	Dinozoa	Dinophyceae
MMETSP0370	SRR1294439	Apocalathium aciculiferum	268820	Eukaryota	Dinozoa	Dinophyceae
MMETSP0371	SRR1294440	Apocalathium aciculiferum	268820	Eukaryota	Dinozoa	Dinophyceae
MMETSP0033	SRR1296860	Dolichomastix tenuilepis	195969	Eukaryota	Chlorophyta	Mamiellophyceae
MMETSP0803	SRR1296861	Crustomastix stigmatica	195967	Eukaryota	Chlorophyta	Mamiellophyceae
MMETSP0802	SRR1296697	Micromonas	38832	Eukaryota	Chlorophyta	Mamiellophyceae
MMETSP0929	SRR1300342	Ostreococcus mediterraneus	1486918	Eukaryota	Chlorophyta	Mamiellophyceae
MMETSP0930	SRR1300248	Ostreococcus mediterraneus	1486918	Eukaryota	Chlorophyta	Mamiellophyceae
MMETSP0932	SRR1300249	Ostreococcus mediterraneus	1486918	Eukaryota	Chlorophyta	Mamiellophyceae
MMETSP0933	SRR1300250	Bathycoccus prasinos	41875	Eukaryota	Chlorophyta	Mamiellophyceae
MMETSP0936	SRR1300251	Ostreococcus mediterraneus	1486918	Eukaryota	Chlorophyta	Mamiellophyceae
MMETSP0937	SRR1300252	Ostreococcus mediterraneus	1486918	Eukaryota	Chlorophyta	Mamiellophyceae
MMETSP0938	SRR1300253	Ostreococcus mediterraneus	1486918	Eukaryota	Chlorophyta	Mamiellophyceae
MMETSP0939	SRR1300254	Ostreococcus sp. 'lucimarinus'	242159	Eukaryota	Chlorophyta	Mamiellophyceae
MMETSP1080	SRR1300295	Micromonas	38832	Eukaryota	Chlorophyta	Mamiellophyceae
MMETSP1082	SRR1300420	Micromonas	38832	Eukaryota	Chlorophyta	Mamiellophyceae
MMETSP1084	SRR1300421	Micromonas	38832	Eukaryota	Chlorophyta	Mamiellophyceae
MMETSP1106	SRR1300318	Mantoniella antarctica	81844	Eukaryota	Chlorophyta	Mamiellophyceae
MMETSP1327	SRR1300367	Micromonas pusilla	38833	Eukaryota	Chlorophyta	Mamiellophyceae
MMETSP1386	SRR1300437	Micromonas	38832	Eukaryota	Chlorophyta	Mamiellophyceae
MMETSP1387	SRR1300438	Micromonas	38832	Eukaryota	Chlorophyta	Mamiellophyceae
MMETSP1390	SRR1300441	Micromonas	38832	Eukaryota	Chlorophyta	Mamiellophyceae
MMETSP1393	SRR1300442	Micromonas	38832	Eukaryota	Chlorophyta	Mamiellophyceae
MMETSP1399	SRR1300453	Bathycoccus prasinos	41875	Eukaryota	Chlorophyta	Mamiellophyceae
MMETSP1400	SRR1300454	Micromonas	38832	Eukaryota	Chlorophyta	Mamiellophyceae
MMETSP1401	SRR1300455	Micromonas pusilla	38833	Eukaryota	Chlorophyta	Mamiellophyceae
MMETSP1402	SRR1300456	Micromonas pusilla	38833	Eukaryota	Chlorophyta	Mamiellophyceae
MMETSP1403	SRR1300457	Micromonas pusilla	38833	Eukaryota	Chlorophyta	Mamiellophyceae
MMETSP1404	SRR1300458	Micromonas pusilla	38833	Eukaryota	Chlorophyta	Mamiellophyceae
MMETSP1460	SRR1300505	Bathycoccus prasinos	41875	Eukaryota	Chlorophyta	Mamiellophyceae
MMETSP1468	SRR1300534	Mantoniella	13607	Eukaryota	Chlorophyta	Mamiellophyceae
MMETSP0034	SRR1294419	Nephroselmis pyriformis	156128	Eukaryota	Chlorophyta	Nephroselmidophyceae
MMETSP0785	SRR1296709	Triparma pacifica	91992	Eukaryota	Ochrophyta	Bolidophyceae
MMETSP1319	SRR1300363	Triparma pacifica	91992	Eukaryota	Ochrophyta	Bolidophyceae
MMETSP1320	SRR1300498	Bolidomonas	91990	Eukaryota	Ochrophyta	Bolidophyceae
MMETSP1321	SRR1300364	Bolidomonas	91990	Eukaryota	Ochrophyta	Bolidophyceae
MMETSP0005	SRR1296767	Ochromonas	2985	Eukaryota	Ochrophyta	Chrysophyceae
MMETSP0019	SRR1296864	Dinobryon	98059	Eukaryota	Ochrophyta	Chrysophyceae
MMETSP0020	SRR1296865	Dinobryon	98059	Eukaryota	Ochrophyta	Chrysophyceae
MMETSP0103	SRR1296728	Paraphysomonas imperforata	37642	Eukaryota	Ochrophyta	Chrysophyceae
MMETSP0104	SRR1296729	Paraphysomonas imperforata	37642	Eukaryota	Ochrophyta	Chrysophyceae
MMETSP0812	SRR1294384	Dinobryon	98059	Eukaryota	Ochrophyta	Chrysophyceae
MMETSP1095	SRR1300310	Chromulina nebulosa	96789	Eukaryota	Ochrophyta	Chrysophyceae
MMETSP1098	SRR1300416	Spumella elongata	89044	Eukaryota	Ochrophyta	Chrysophyceae
MMETSP1103	SRR1300316	Paraphysomonas bandaiensis	89770	Eukaryota	Ochrophyta	Chrysophyceae
MMETSP1105	SRR1300317	Ochromonas	2985	Eukaryota	Ochrophyta	Chrysophyceae
MMETSP1107	SRR1300418	Paraphysomonas vestita	36770	Eukaryota	Ochrophyta	Chrysophyceae
MMETSP1177	SRR1300383	Ochromonas	2985	Eukaryota	Ochrophyta	Chrysophyceae
MMETSP0101	SRR1296726	Pteridomonas danica	38822	Eukaryota	Ochrophyta	Dictyochophyceae
MMETSP0102	SRR1296725	Pteridomonas danica	38822	Eukaryota	Ochrophyta	Dictyochophyceae
MMETSP1068	SRR1300399	Pseudopedinella elastica	35684	Eukaryota	Ochrophyta	Dictyochophyceae
MMETSP1097	SRR1300312	Pseudopedinella elastica	35684	Eukaryota	Ochrophyta	Dictyochophyceae
MMETSP1173	SRR1300381	Rhizochromulina marina	1034831	Eukaryota	Ochrophyta	Dictyochophyceae
MMETSP1174	SRR1300447	Dictyocha speculum	35687	Eukaryota	Ochrophyta	Dictyochophyceae
MMETSP1323	SRR1300365	Florenciella parvula	236787	Eukaryota	Ochrophyta	Dictyochophyceae
MMETSP1324	SRR1300366	Florenciella	236786	Eukaryota	Ochrophyta	Dictyochophyceae
MMETSP1325	SRR1294428	Florenciella	236786	Eukaryota	Ochrophyta	Dictyochophyceae
MMETSP1344	SRR1294437	Florenciella parvula	236787	Eukaryota	Ochrophyta	Dictyochophyceae
MMETSP0945	SRR1300217	Vaucheria litorea	109269	Eukaryota	Ochrophyta	Xanthophyceae
MMETSP0946	SRR1300218	Vaucheria litorea	109269	Eukaryota	Ochrophyta	Xanthophyceae
MMETSP0292	SRR1296913	Heterosigma akashiwo	2829	Eukaryota	Ochrophyta	Raphidophyceae
MMETSP0294	SRR1296914	Heterosigma akashiwo	2829	Eukaryota	Ochrophyta	Raphidophyceae
MMETSP0295	SRR1296915	Heterosigma akashiwo	2829	Eukaryota	Ochrophyta	Raphidophyceae
MMETSP0296	SRR1296916	Heterosigma akashiwo	2829	Eukaryota	Ochrophyta	Raphidophyceae
MMETSP0409	SRR1296775	Heterosigma akashiwo	2829	Eukaryota	Ochrophyta	Raphidophyceae
MMETSP0410	SRR1296776	Heterosigma akashiwo	2829	Eukaryota	Ochrophyta	Raphidophyceae
MMETSP0411	SRR1296777	Heterosigma akashiwo	2829	Eukaryota	Ochrophyta	Raphidophyceae
MMETSP0414	SRR1296797	Heterosigma akashiwo	2829	Eukaryota	Ochrophyta	Raphidophyceae
MMETSP0415	SRR1296798	Heterosigma akashiwo	2829	Eukaryota	Ochrophyta	Raphidophyceae
MMETSP0416	SRR1296799	Heterosigma akashiwo	2829	Eukaryota	Ochrophyta	Raphidophyceae
MMETSP0894	SRR1296856	Heterosigma akashiwo	2829	Eukaryota	Ochrophyta	Raphidophyceae
MMETSP0895	SRR1296857	Heterosigma akashiwo	2829	Eukaryota	Ochrophyta	Raphidophyceae
MMETSP0896	SRR1296858	Heterosigma akashiwo	2829	Eukaryota	Ochrophyta	Raphidophyceae
MMETSP0897	SRR1296859	Heterosigma akashiwo	2829	Eukaryota	Ochrophyta	Raphidophyceae
MMETSP0947	SRR1300237	Chattonella subsalsa	44440	Eukaryota	Ochrophyta	Raphidophyceae
MMETSP0948	SRR1300238	Chattonella subsalsa	44440	Eukaryota	Ochrophyta	Raphidophyceae
MMETSP0949	SRR1300239	Chattonella subsalsa	44440	Eukaryota	Ochrophyta	Raphidophyceae
MMETSP0950	SRR1300240	Chattonella subsalsa	44440	Eukaryota	Ochrophyta	Raphidophyceae
MMETSP1339	SRR1300377	Fibrocapsa japonica	94617	Eukaryota	Ochrophyta	Raphidophyceae
MMETSP1167	SRR1300324	Mallomonas	2988	Eukaryota	Ochrophyta	Synurophyceae
MMETSP0806	SRR1296862	Prasinoderma coloniale	156133	Eukaryota	Prasinodermatophyta	Palmophyllophyceae
MMETSP0941	SRR1300224	Prasinococcus capsulatus	156131	Eukaryota	Prasinodermatophyta	Palmophyllophyceae
MMETSP1315	SRR1300361	Prasinoderma singularis	676789	Eukaryota	Prasinodermatophyta	Palmophyllophyceae
MMETSP1381	SRR1300299	Pavlova	2831	Eukaryota	Haptophyta	Pavlovophyceae
MMETSP1463	SRR1300507	Pavlova lutheri	2832	Eukaryota	Haptophyta	Pavlovophyceae
MMETSP1464	SRR1300508	Exanthemachrysis gayraliae	119497	Eukaryota	Haptophyta	Pavlovophyceae
MMETSP1466	SRR1300532	Pavlova gyrans	44452	Eukaryota	Haptophyta	Pavlovophyceae
MMETSP1139	SRR1300269	Pavlova	2831	Eukaryota	Haptophyta	Pavlovophyceae
MMETSP1140	SRR1300270	Pavlova	2831	Eukaryota	Haptophyta	Pavlovophyceae
MMETSP0882	SRR1296944	Pelagococcus subviridis	35679	Eukaryota	Ochrophyta	Pelagophyceae
MMETSP0883	SRR1296945	Pelagococcus subviridis	35679	Eukaryota	Ochrophyta	Pelagophyceae
MMETSP0884	SRR1296946	Pelagococcus subviridis	35679	Eukaryota	Ochrophyta	Pelagophyceae
MMETSP0885	SRR1296803	Pelagococcus subviridis	35679	Eukaryota	Ochrophyta	Pelagophyceae
MMETSP0886	SRR1296778	Pelagomonas calceolata	35677	Eukaryota	Ochrophyta	Pelagophyceae
MMETSP0887	SRR1296779	Pelagomonas calceolata	35677	Eukaryota	Ochrophyta	Pelagophyceae
MMETSP0888	SRR1296780	Pelagomonas calceolata	35677	Eukaryota	Ochrophyta	Pelagophyceae
MMETSP0889	SRR1296781	Pelagomonas calceolata	35677	Eukaryota	Ochrophyta	Pelagophyceae
MMETSP0890	SRR1296815	Aureoumbra lagunensis	44058	Eukaryota	Ochrophyta	Pelagophyceae
MMETSP0891	SRR1296816	Aureoumbra lagunensis	44058	Eukaryota	Ochrophyta	Pelagophyceae
MMETSP0892	SRR1296817	Aureoumbra lagunensis	44058	Eukaryota	Ochrophyta	Pelagophyceae
MMETSP0893	SRR1296818	Aureoumbra lagunensis	44058	Eukaryota	Ochrophyta	Pelagophyceae
MMETSP0914	SRR1300278	Aureococcus anophagefferens	44056	Eukaryota	Ochrophyta	Pelagophyceae
MMETSP0915	SRR1300279	Aureococcus anophagefferens	44056	Eukaryota	Ochrophyta	Pelagophyceae
MMETSP0916	SRR1300280	Aureococcus anophagefferens	44056	Eukaryota	Ochrophyta	Pelagophyceae
MMETSP0917	SRR1300281	Aureococcus anophagefferens	44056	Eukaryota	Ochrophyta	Pelagophyceae
MMETSP1328	SRR1300368	Pelagomonas calceolata	35677	Eukaryota	Ochrophyta	Pelagophyceae
MMETSP1164	SRR1300388	Chrysoreinhardia	1104430	Eukaryota	Ochrophyta	Pelagophyceae
MMETSP1165	SRR1300385	Chrysocystis fragilis	1411660	Eukaryota	Ochrophyta	Pelagophyceae
MMETSP1166	SRR1294438	Chrysoreinhardia	1104430	Eukaryota	Ochrophyta	Pelagophyceae
MMETSP1170	SRR1300501	Sarcinochrysis	54406	Eukaryota	Ochrophyta	Pelagophyceae
MMETSP0807	SRR1294420	Picocystis salinarum	88271	Eukaryota	Chlorophyta	Picocystophyceae
MMETSP1159	SRR1300322	Picocystis salinarum	88271	Eukaryota	Chlorophyta	Picocystophyceae
MMETSP1160	SRR1300500	Pinguiococcus pyrenoidosus	172671	Eukaryota	Ochrophyta	Pinguiophyceae
MMETSP1163	SRR1294421	Phaeomonas parva	124430	Eukaryota	Ochrophyta	Pinguiophyceae
MMETSP1085	SRR1300422	Pycnococcus	41879	Eukaryota	Chlorophyta	Prasinophyceae
MMETSP1316	SRR1300362	Pycnococcus provasolii	41880	Eukaryota	Chlorophyta	Prasinophyceae
MMETSP1459	SRR1300509	Pycnococcus provasolii	41880	Eukaryota	Chlorophyta	Prasinophyceae
MMETSP1471	SRR1300541	Pycnococcus provasolii	41880	Eukaryota	Chlorophyta	Prasinophyceae
MMETSP1472	SRR1300542	Pycnococcus provasolii	41880	Eukaryota	Chlorophyta	Prasinophyceae
MMETSP0164	SRR1296883	Coccolithus braarudii	221442	Eukaryota	Haptophyta	Prymnesiophyceae
MMETSP1334	SRR1300371	Calcidiscus leptoporus	127549	Eukaryota	Haptophyta	Prymnesiophyceae
MMETSP1333	SRR1300370	Scyphosphaera apsteinii	418940	Eukaryota	Haptophyta	Prymnesiophyceae
MMETSP0595	SRR1296904	Isochrysis galbana	37099	Eukaryota	Haptophyta	Prymnesiophyceae
MMETSP0943	SRR1300331	Isochrysis galbana	37099	Eukaryota	Haptophyta	Prymnesiophyceae
MMETSP0944	SRR1300332	Isochrysis galbana	37099	Eukaryota	Haptophyta	Prymnesiophyceae
MMETSP0994	SRR1300229	Emiliania huxleyi	2903	Eukaryota	Haptophyta	Prymnesiophyceae
MMETSP0995	SRR1300230	Emiliania huxleyi	2903	Eukaryota	Haptophyta	Prymnesiophyceae
MMETSP0996	SRR1300231	Emiliania huxleyi	2903	Eukaryota	Haptophyta	Prymnesiophyceae
MMETSP0997	SRR1300232	Emiliania huxleyi	2903	Eukaryota	Haptophyta	Prymnesiophyceae
MMETSP1006	SRR1300233	Emiliania huxleyi	2903	Eukaryota	Haptophyta	Prymnesiophyceae
MMETSP1007	SRR1300234	Emiliania huxleyi	2903	Eukaryota	Haptophyta	Prymnesiophyceae
MMETSP1008	SRR1300235	Emiliania huxleyi	2903	Eukaryota	Haptophyta	Prymnesiophyceae
MMETSP1009	SRR1300236	Emiliania huxleyi	2903	Eukaryota	Haptophyta	Prymnesiophyceae
MMETSP1090	SRR1300423	Isochrysis	37098	Eukaryota	Haptophyta	Prymnesiophyceae
MMETSP1129	SRR1300346	Isochrysis sp.	40639	Eukaryota	Haptophyta	Prymnesiophyceae
MMETSP1130	SRR1300375	Isochrysis sp.	40639	Eukaryota	Haptophyta	Prymnesiophyceae
MMETSP1131	SRR1300376	Isochrysis sp.	40639	Eukaryota	Haptophyta	Prymnesiophyceae
MMETSP1132	SRR1300268	Isochrysis sp.	40639	Eukaryota	Haptophyta	Prymnesiophyceae
MMETSP1136	SRR1300347	Chrysotila carterae	13221	Eukaryota	Haptophyta	Prymnesiophyceae
MMETSP1137	SRR1300348	Chrysotila carterae	13221	Eukaryota	Haptophyta	Prymnesiophyceae
MMETSP1138	SRR1300349	Chrysotila carterae	13221	Eukaryota	Haptophyta	Prymnesiophyceae
MMETSP1150	SRR1300282	Emiliania huxleyi	2903	Eukaryota	Haptophyta	Prymnesiophyceae
MMETSP1151	SRR1300283	Emiliania huxleyi	2903	Eukaryota	Haptophyta	Prymnesiophyceae
MMETSP1152	SRR1300284	Emiliania huxleyi	2903	Eukaryota	Haptophyta	Prymnesiophyceae
MMETSP1153	SRR1300285	Emiliania huxleyi	2903	Eukaryota	Haptophyta	Prymnesiophyceae
MMETSP1154	SRR1300286	Emiliania huxleyi	2903	Eukaryota	Haptophyta	Prymnesiophyceae
MMETSP1155	SRR1300287	Emiliania huxleyi	2903	Eukaryota	Haptophyta	Prymnesiophyceae
MMETSP1156	SRR1300288	Emiliania huxleyi	2903	Eukaryota	Haptophyta	Prymnesiophyceae
MMETSP1157	SRR1300289	Emiliania huxleyi	2903	Eukaryota	Haptophyta	Prymnesiophyceae
MMETSP1363	SRR1300424	Gephyrocapsa oceanica	38817	Eukaryota	Haptophyta	Prymnesiophyceae
MMETSP1364	SRR1300425	Gephyrocapsa oceanica	38817	Eukaryota	Haptophyta	Prymnesiophyceae
MMETSP1365	SRR1300426	Gephyrocapsa oceanica	38817	Eukaryota	Haptophyta	Prymnesiophyceae
MMETSP1366	SRR1300427	Gephyrocapsa oceanica	38817	Eukaryota	Haptophyta	Prymnesiophyceae
MMETSP1388	SRR1300439	Isochrysis	37098	Eukaryota	Haptophyta	Prymnesiophyceae
MMETSP1100	SRR1300313	Phaeocystis antarctica	33657	Eukaryota	Haptophyta	Prymnesiophyceae
MMETSP1162	SRR1300380	Phaeocystis	33656	Eukaryota	Haptophyta	Prymnesiophyceae
MMETSP1444	SRR1300523	Phaeocystis antarctica	33657	Eukaryota	Haptophyta	Prymnesiophyceae
MMETSP1465	SRR1300540	Phaeocystis cordata	118079	Eukaryota	Haptophyta	Prymnesiophyceae
MMETSP0006	SRR1296917	Prymnesium parvum	97485	Eukaryota	Haptophyta	Prymnesiophyceae
MMETSP0007	SRR1296769	Prymnesium parvum	97485	Eukaryota	Haptophyta	Prymnesiophyceae
MMETSP0008	SRR1294411	Prymnesium parvum	97485	Eukaryota	Haptophyta	Prymnesiophyceae
MMETSP0143	SRR1296789	Prymnesium polylepis	72548	Eukaryota	Haptophyta	Prymnesiophyceae
MMETSP0145	SRR1296790	Prymnesium polylepis	72548	Eukaryota	Haptophyta	Prymnesiophyceae
MMETSP0146	SRR1296791	Prymnesium polylepis	72548	Eukaryota	Haptophyta	Prymnesiophyceae
MMETSP0147	SRR1296792	Prymnesium polylepis	72548	Eukaryota	Haptophyta	Prymnesiophyceae
MMETSP0286	SRR1296739	Prymnesium polylepis	72548	Eukaryota	Haptophyta	Prymnesiophyceae
MMETSP0287	SRR1296740	Chrysochromulina rotalis	412157	Eukaryota	Haptophyta	Prymnesiophyceae
MMETSP0814	SRR1296973	Prymnesium parvum	97485	Eukaryota	Haptophyta	Prymnesiophyceae
MMETSP0815	SRR1296710	Prymnesium parvum	97485	Eukaryota	Haptophyta	Prymnesiophyceae
MMETSP1083	SRR1300223	Prymnesium parvum	97485	Eukaryota	Haptophyta	Prymnesiophyceae
MMETSP1094	SRR1300415	Haptolina brevifila	156173	Eukaryota	Haptophyta	Prymnesiophyceae
MMETSP1096	SRR1300311	Haptolina ericina	156174	Eukaryota	Haptophyta	Prymnesiophyceae
MMETSP1474	SRR1300544	Imantonia	97494	Eukaryota	Haptophyta	Prymnesiophyceae
MMETSP0058	SRR1296736	Pyramimonas parkeae	36894	Eukaryota	Chlorophyta	Pyramimonadophyceae
MMETSP0059	SRR1296737	Pyramimonas parkeae	36894	Eukaryota	Chlorophyta	Pyramimonadophyceae
MMETSP1081	SRR1300428	Polyblepharides amylifera	1486889	Eukaryota	Chlorophyta	Pyramimonadophyceae
MMETSP1169	SRR1300378	Pyramimonas obovata	1411642	Eukaryota	Chlorophyta	Pyramimonadophyceae
MMETSP1438	SRR1300516	Pterosperma	38835	Eukaryota	Chlorophyta	Pyramimonadophyceae
MMETSP1445	SRR1300524	Pyramimonas sp.	36898	Eukaryota	Chlorophyta	Pyramimonadophyceae
MMETSP1161	SRR1300323	Picochlorum oklahomense	249345	Eukaryota	Chlorophyta	Trebouxiophyceae
MMETSP1330	SRR1300389	Picochlorum	249344	Eukaryota	Chlorophyta	Trebouxiophyceae
MMETSP1473	SRR1300543	Stichococcus	29646	Eukaryota	Chlorophyta	Trebouxiophyceae
MMETSP0313	SRR1296983	Porphyridium aerugineum	2792	Eukaryota	Rhodophyta	Bangiophyceae
MMETSP1172	SRR1300387	Timspurckia oligopyrenoides	708627	Eukaryota	Rhodophyta	Bangiophyceae
MMETSP1353	SRR1300443	Erythrolobus australicus	1077150	Eukaryota	Rhodophyta	Bangiophyceae
MMETSP1354	SRR1300444	Erythrolobus madagascarensis	708628	Eukaryota	Rhodophyta	Bangiophyceae
MMETSP0312	SRR1296982	Compsopogon caeruleus	31354	Eukaryota	Rhodophyta	Compsopogonophyceae
MMETSP1450	SRR1300528	Madagascaria erythrocladioides	753684	Eukaryota	Rhodophyta	Compsopogonophyceae
MMETSP0038	SRR1294407	Cryptomonas paramecium	2898	Eukaryota	Cryptophyta	Cryptophyceae
MMETSP0043	SRR1296870	Hemiselmis andersenii	464988	Eukaryota	Cryptophyta	Cryptophyceae
MMETSP0046	SRR1294409	Guillardia theta	55529	Eukaryota	Cryptophyta	Cryptophyceae
MMETSP0047	SRR1296872	Chroomonas cf. mesostigmatica	478117	Eukaryota	Cryptophyta	Cryptophyceae
MMETSP0107	SRR1296845	Goniomonas pacifica	195067	Eukaryota	Cryptophyta	Cryptophyceae
MMETSP0108	SRR1296724	Goniomonas pacifica	195067	Eukaryota	Cryptophyta	Cryptophyceae
MMETSP0114	SRR1296711	Goniomonas	31324	Eukaryota	Cryptophyta	Cryptophyceae
MMETSP0484	SRR1296874	Rhodomonas lens	354590	Eukaryota	Cryptophyta	Cryptophyceae
MMETSP0799	SRR1296699	Geminigera cryophila	46947	Eukaryota	Cryptophyta	Cryptophyceae
MMETSP1041	SRR1300350	Hemiselmis andersenii	464988	Eukaryota	Cryptophyta	Cryptophyceae
MMETSP1042	SRR1300351	Hemiselmis andersenii	464988	Eukaryota	Cryptophyta	Cryptophyceae
MMETSP1043	SRR1300352	Hemiselmis andersenii	464988	Eukaryota	Cryptophyta	Cryptophyceae
MMETSP1047	SRR1300353	Rhodomonas salina	52970	Eukaryota	Cryptophyta	Cryptophyceae
MMETSP1048	SRR1300354	Hanusia phi	3032	Eukaryota	Cryptophyta	Cryptophyceae
MMETSP1049	SRR1300355	Proteomonas sulcata	77928	Eukaryota	Cryptophyta	Cryptophyceae
MMETSP1050	SRR1300356	Cryptomonas curvata	233186	Eukaryota	Cryptophyta	Cryptophyceae
MMETSP1091	SRR1300429	Rhodomonas sp. CCMP768	302021	Eukaryota	Cryptophyta	Cryptophyceae
MMETSP1101	SRR1300314	Rhodomonas abbreviata	46948	Eukaryota	Cryptophyta	Cryptophyceae
MMETSP1102	SRR1300315	Geminigera	46946	Eukaryota	Cryptophyta	Cryptophyceae
MMETSP1355	SRR1300402	Hemiselmis tepida	464990	Eukaryota	Cryptophyta	Cryptophyceae
MMETSP1356	SRR1300403	Hemiselmis virescens	77927	Eukaryota	Cryptophyta	Cryptophyceae
MMETSP1357	SRR1300404	Hemiselmis rufescens	77926	Eukaryota	Cryptophyta	Cryptophyceae
MMETSP0039	SRR1294408	Eutreptiella gymnastica	73025	Eukaryota	Euglenozoa	Euglenophyceae
MMETSP0809	SRR1296802	Eutreptiella gymnastica	73025	Eukaryota	Euglenozoa	Euglenophyceae
MMETSP0810	SRR1296768	Eutreptiella gymnastica	73025	Eukaryota	Euglenozoa	Euglenophyceae
MMETSP0811	SRR1296866	Eutreptiella gymnastica	73025	Eukaryota	Euglenozoa	Euglenophyceae
MMETSP0308	SRR1296981	Gloeochaete wittrockiana	38269	Eukaryota	Glaucophyta	Glaucophyceae
MMETSP1086	SRR1300321	Cyanoptyche gloeocystis	77922	Eukaryota	Glaucophyta	Glaucophyceae
MMETSP1089	SRR1300296	Gloeochaete wittrockiana	38269	Eukaryota	Glaucophyta	Glaucophyceae
MMETSP0167	SRR1296822	Rhodella maculata	2801	Eukaryota	Rhodophyta	Rhodellophyceae
MMETSP0314	SRR1296984	Rhodella maculata	2801	Eukaryota	Rhodophyta	Rhodellophyceae
MMETSP0011	SRR1294402	Rhodosorus marinus	101924	Eukaryota	Rhodophyta	Stylonematophyceae
MMETSP0315	SRR1296985	Rhodosorus marinus	101924	Eukaryota	Rhodophyta	Stylonematophyceae
MMETSP0009	SRR1296957	Grammatophora oceanica	210454	Eukaryota	Bacillariophyta	Bacillariophyceae
MMETSP0010	SRR1294401	Corethron hystrix	216773	Eukaryota	Bacillariophyta	Coscinodiscophyceae
MMETSP0013	SRR1294403	Skeletonema costatum	2843	Eukaryota	Bacillariophyta	Coscinodiscophyceae
MMETSP0014	SRR1294404	Nitzschia	2857	Eukaryota	Bacillariophyta	Bacillariophyceae
MMETSP0015	SRR1294405	Odontella aurita	265563	Eukaryota	Bacillariophyta	Mediophyceae
MMETSP0017	SRR1294406	Cylindrotheca closterium	2856	Eukaryota	Bacillariophyta	Bacillariophyceae
MMETSP0088	SRR1294445	Chaetoceros affinis	426623	Eukaryota	Bacillariophyta	Coscinodiscophyceae
MMETSP0090	SRR1296974	Chaetoceros affinis	426623	Eukaryota	Bacillariophyta	Coscinodiscophyceae
MMETSP0091	SRR1296975	Chaetoceros affinis	426623	Eukaryota	Bacillariophyta	Coscinodiscophyceae
MMETSP0092	SRR1294449	Chaetoceros affinis	426623	Eukaryota	Bacillariophyta	Coscinodiscophyceae
MMETSP0139	SRR1296847	Pseudo-nitzschia australis	44445	Eukaryota	Bacillariophyta	Bacillariophyceae
MMETSP0140	SRR1296848	Pseudo-nitzschia australis	44445	Eukaryota	Bacillariophyta	Bacillariophyceae
MMETSP0141	SRR1296849	Pseudo-nitzschia australis	44445	Eukaryota	Bacillariophyta	Bacillariophyceae
MMETSP0142	SRR1296850	Pseudo-nitzschia australis	44445	Eukaryota	Bacillariophyta	Bacillariophyceae
MMETSP0149	SRR1296918	Chaetoceros debilis	122233	Eukaryota	Bacillariophyta	Coscinodiscophyceae
MMETSP0150	SRR1296919	Chaetoceros debilis	122233	Eukaryota	Bacillariophyta	Coscinodiscophyceae
MMETSP0152	SRR1296920	Thalassiothrix antarctica	1049557	Eukaryota	Bacillariophyta	Bacillariophyceae
MMETSP0154	SRR1296921	Thalassiothrix antarctica	1049557	Eukaryota	Bacillariophyta	Bacillariophyceae
MMETSP0156	SRR1296922	Thalassionema nitzschioides	33649	Eukaryota	Bacillariophyta	Bacillariophyceae
MMETSP0158	SRR1296923	Thalassionema nitzschioides	33649	Eukaryota	Bacillariophyta	Bacillariophyceae
MMETSP0160	SRR1296882	Trieres chinensis	1514140	Eukaryota	Bacillariophyta	Mediophyceae
MMETSP0169	SRR1296924	Corethron pennatum	218684	Eukaryota	Bacillariophyta	Coscinodiscophyceae
MMETSP0171	SRR1296925	Corethron pennatum	218684	Eukaryota	Bacillariophyta	Coscinodiscophyceae
MMETSP0174	SRR1296926	Proboscia alata	216777	Eukaryota	Bacillariophyta	Coscinodiscophyceae
MMETSP0176	SRR1296927	Proboscia alata	216777	Eukaryota	Bacillariophyta	Coscinodiscophyceae
MMETSP0200	SRR1296891	Chaetoceros sp.	49240	Eukaryota	Bacillariophyta	Coscinodiscophyceae
MMETSP0316	SRR1296713	Amphora coffeiformis	265554	Eukaryota	Bacillariophyta	Bacillariophyceae
MMETSP0317	SRR1296715	Amphora coffeiformis	265554	Eukaryota	Bacillariophyta	Bacillariophyceae
MMETSP0318	SRR1296888	Amphora coffeiformis	265554	Eukaryota	Bacillariophyta	Bacillariophyceae
MMETSP0319	SRR1296716	Skeletonema marinoi	267567	Eukaryota	Bacillariophyta	Coscinodiscophyceae
MMETSP0320	SRR1296717	Skeletonema marinoi	267567	Eukaryota	Bacillariophyta	Coscinodiscophyceae
MMETSP0321	SRR1296723	Leptocylindrus danicus	163516	Eukaryota	Bacillariophyta	Coscinodiscophyceae
MMETSP0322	SRR1296722	Leptocylindrus aporus	1398097	Eukaryota	Bacillariophyta	Coscinodiscophyceae
MMETSP0327	SRR1296721	Pseudo-nitzschia delicatissima	44447	Eukaryota	Bacillariophyta	Bacillariophyceae
MMETSP0329	SRR1296720	Pseudo-nitzschia arenysensis	697910	Eukaryota	Bacillariophyta	Bacillariophyceae
MMETSP0397	SRR1296719	Cyclophora tenuis	216820	Eukaryota	Bacillariophyta	Bacillariophyceae
MMETSP0403	SRR1296755	Thalassiosira rotula	49265	Eukaryota	Bacillariophyta	Coscinodiscophyceae
MMETSP0404	SRR1296877	Thalassiosira rotula	49265	Eukaryota	Bacillariophyta	Coscinodiscophyceae
MMETSP0418	SRR1296718	Astrosyne radiata	1158023	Eukaryota	Bacillariophyta	Bacillariophyceae
MMETSP0492	SRR1296992	Thalassiosira gravida	420259	Eukaryota	Bacillariophyta	Coscinodiscophyceae
MMETSP0493	SRR1296986	Thalassiosira gravida	420259	Eukaryota	Bacillariophyta	Coscinodiscophyceae
MMETSP0494	SRR1296987	Thalassiosira gravida	420259	Eukaryota	Bacillariophyta	Coscinodiscophyceae
MMETSP0562	SRR1296795	Skeletonema dohrnii	267566	Eukaryota	Bacillariophyta	Coscinodiscophyceae
MMETSP0563	SRR1296855	Skeletonema dohrnii	267566	Eukaryota	Bacillariophyta	Coscinodiscophyceae
MMETSP0578	SRR1296994	Skeletonema grethae	267565	Eukaryota	Bacillariophyta	Coscinodiscophyceae
MMETSP0580	SRR1296964	Dactyliosolen fragilissimus	1118495	Eukaryota	Bacillariophyta	Coscinodiscophyceae
MMETSP0593	SRR1296995	Skeletonema japonicum	267983	Eukaryota	Bacillariophyta	Coscinodiscophyceae
MMETSP0603	SRR1296800	Skeletonema menzelii	216823	Eukaryota	Bacillariophyta	Coscinodiscophyceae
MMETSP0604	SRR1296801	Skeletonema menzelii	216823	Eukaryota	Bacillariophyta	Coscinodiscophyceae
MMETSP0693	SRR1328074	Thalassionema nitzschioides	33649	Eukaryota	Bacillariophyta	Bacillariophyceae
MMETSP0696	SRR1296804	Extubocellulus spinifer	265572	Eukaryota	Bacillariophyta	Mediophyceae
MMETSP0697	SRR1296805	Extubocellulus spinifer	265572	Eukaryota	Bacillariophyta	Mediophyceae
MMETSP0698	SRR1296806	Extubocellulus spinifer	265572	Eukaryota	Bacillariophyta	Mediophyceae
MMETSP0699	SRR1296807	Extubocellulus spinifer	265572	Eukaryota	Bacillariophyta	Mediophyceae
MMETSP0705	SRR1296937	Asterionellopsis glacialis	33640	Eukaryota	Bacillariophyta	Bacillariophyceae
MMETSP0706	SRR1296808	Asterionellopsis glacialis	33640	Eukaryota	Bacillariophyta	Bacillariophyceae
MMETSP0707	SRR1296977	Asterionellopsis glacialis	33640	Eukaryota	Bacillariophyta	Bacillariophyceae
MMETSP0708	SRR1296809	Asterionellopsis glacialis	33640	Eukaryota	Bacillariophyta	Bacillariophyceae
MMETSP0713	SRR1296963	Asterionellopsis glacialis	33640	Eukaryota	Bacillariophyta	Bacillariophyceae
MMETSP0716	SRR1296938	Chaetoceros curvisetus	230516	Eukaryota	Bacillariophyta	Coscinodiscophyceae
MMETSP0717	SRR1294454	Chaetoceros curvisetus	230516	Eukaryota	Bacillariophyta	Coscinodiscophyceae
MMETSP0718	SRR1296993	Chaetoceros curvisetus	230516	Eukaryota	Bacillariophyta	Coscinodiscophyceae
MMETSP0719	SRR1296939	Chaetoceros curvisetus	230516	Eukaryota	Bacillariophyta	Coscinodiscophyceae
MMETSP0724	SRR1296825	Amphiprora	265536	Eukaryota	Bacillariophyta	Bacillariophyceae
MMETSP0725	SRR1296826	Amphiprora	265536	Eukaryota	Bacillariophyta	Bacillariophyceae
MMETSP0726	SRR1296827	Amphiprora	265536	Eukaryota	Bacillariophyta	Bacillariophyceae
MMETSP0727	SRR1296828	Amphiprora	265536	Eukaryota	Bacillariophyta	Bacillariophyceae
MMETSP0733	SRR1296909	Fragilariopsis kerguelensis	186038	Eukaryota	Bacillariophyta	Bacillariophyceae
MMETSP0734	SRR1296910	Fragilariopsis kerguelensis	186038	Eukaryota	Bacillariophyta	Bacillariophyceae
MMETSP0735	SRR1296911	Fragilariopsis kerguelensis	186038	Eukaryota	Bacillariophyta	Bacillariophyceae
MMETSP0736	SRR1296912	Fragilariopsis kerguelensis	186038	Eukaryota	Bacillariophyta	Bacillariophyceae
MMETSP0737	SRR1296953	Thalassiosira minuscula	385413	Eukaryota	Bacillariophyta	Coscinodiscophyceae
MMETSP0738	SRR1296954	Thalassiosira minuscula	385413	Eukaryota	Bacillariophyta	Coscinodiscophyceae
MMETSP0739	SRR1296955	Thalassiosira minuscula	385413	Eukaryota	Bacillariophyta	Coscinodiscophyceae
MMETSP0740	SRR1296956	Thalassiosira minuscula	385413	Eukaryota	Bacillariophyta	Coscinodiscophyceae
MMETSP0744	SRR1296829	Tryblionella compressa	913974	Eukaryota	Bacillariophyta	Bacillariophyceae
MMETSP0745	SRR1296830	Tryblionella compressa	913974	Eukaryota	Bacillariophyta	Bacillariophyceae
MMETSP0746	SRR1296831	Tryblionella compressa	913974	Eukaryota	Bacillariophyta	Bacillariophyceae
MMETSP0747	SRR1296832	Tryblionella compressa	913974	Eukaryota	Bacillariophyta	Bacillariophyceae
MMETSP0751	SRR1296833	Chaetoceros neogracilis	240364	Eukaryota	Bacillariophyta	Coscinodiscophyceae
MMETSP0752	SRR1296834	Chaetoceros neogracilis	240364	Eukaryota	Bacillariophyta	Coscinodiscophyceae
MMETSP0753	SRR1296835	Chaetoceros neogracilis	240364	Eukaryota	Bacillariophyta	Coscinodiscophyceae
MMETSP0754	SRR1296836	Chaetoceros neogracilis	240364	Eukaryota	Bacillariophyta	Coscinodiscophyceae
MMETSP0786	SRR1296708	Thalassionema frauenfeldii	186022	Eukaryota	Bacillariophyta	Bacillariophyceae
MMETSP0789	SRR1296707	Rhizosolenia setigera	3005	Eukaryota	Bacillariophyta	Coscinodiscophyceae
MMETSP0794	SRR1296867	Stephanopyxis turris	515487	Eukaryota	Bacillariophyta	Coscinodiscophyceae
MMETSP0800	SRR1296706	Striatella unipunctata	210618	Eukaryota	Bacillariophyta	Bacillariophyceae
MMETSP0816	SRR1296824	Proboscia inermis	420281	Eukaryota	Bacillariophyta	Coscinodiscophyceae
MMETSP0850	SRR1296745	Pseudo-nitzschia fraudulenta	183588	Eukaryota	Bacillariophyta	Bacillariophyceae
MMETSP0851	SRR1296746	Pseudo-nitzschia fraudulenta	183588	Eukaryota	Bacillariophyta	Bacillariophyceae
MMETSP0852	SRR1294395	Pseudo-nitzschia fraudulenta	183588	Eukaryota	Bacillariophyta	Bacillariophyceae
MMETSP0853	SRR1296747	Pseudo-nitzschia fraudulenta	183588	Eukaryota	Bacillariophyta	Bacillariophyceae
MMETSP0878	SRR1296931	Conticribra weissflogii	1577725	Eukaryota	Bacillariophyta	Coscinodiscophyceae
MMETSP0879	SRR1296932	Conticribra weissflogii	1577725	Eukaryota	Bacillariophyta	Coscinodiscophyceae
MMETSP0880	SRR1296933	Conticribra weissflogii	1577725	Eukaryota	Bacillariophyta	Coscinodiscophyceae
MMETSP0881	SRR1296934	Conticribra weissflogii	1577725	Eukaryota	Bacillariophyta	Coscinodiscophyceae
MMETSP0898	SRR1296878	Conticribra weissflogii	1577725	Eukaryota	Bacillariophyta	Coscinodiscophyceae
MMETSP0899	SRR1296879	Conticribra weissflogii	1577725	Eukaryota	Bacillariophyta	Coscinodiscophyceae
MMETSP0900	SRR1296880	Conticribra weissflogii	1577725	Eukaryota	Bacillariophyta	Coscinodiscophyceae
MMETSP0901	SRR1296881	Conticribra weissflogii	1577725	Eukaryota	Bacillariophyta	Coscinodiscophyceae
MMETSP0902	SRR1296959	Thalassiosira antarctica	160265	Eukaryota	Bacillariophyta	Coscinodiscophyceae
MMETSP0903	SRR1296962	Thalassiosira antarctica	160265	Eukaryota	Bacillariophyta	Coscinodiscophyceae
MMETSP0904	SRR1296821	Thalassiosira antarctica	160265	Eukaryota	Bacillariophyta	Coscinodiscophyceae
MMETSP0905	SRR1296965	Thalassiosira antarctica	160265	Eukaryota	Bacillariophyta	Coscinodiscophyceae
MMETSP0906	SRR1296819	Fragilariopsis kerguelensis	186038	Eukaryota	Bacillariophyta	Bacillariophyceae
MMETSP0907	SRR1296966	Fragilariopsis kerguelensis	186038	Eukaryota	Bacillariophyta	Bacillariophyceae
MMETSP0908	SRR1296967	Fragilariopsis kerguelensis	186038	Eukaryota	Bacillariophyta	Bacillariophyceae
MMETSP0909	SRR1296820	Fragilariopsis kerguelensis	186038	Eukaryota	Bacillariophyta	Bacillariophyceae
MMETSP0910	SRR1296988	Thalassiosira rotula	49265	Eukaryota	Bacillariophyta	Coscinodiscophyceae
MMETSP0911	SRR1296989	Thalassiosira rotula	49265	Eukaryota	Bacillariophyta	Coscinodiscophyceae
MMETSP0912	SRR1296990	Thalassiosira rotula	49265	Eukaryota	Bacillariophyta	Coscinodiscophyceae
MMETSP0913	SRR1300436	Thalassiosira rotula	49265	Eukaryota	Bacillariophyta	Coscinodiscophyceae
MMETSP0918	SRR1300407	Skeletonema marinoi	267567	Eukaryota	Bacillariophyta	Coscinodiscophyceae
MMETSP0920	SRR1300409	Skeletonema marinoi	267567	Eukaryota	Bacillariophyta	Coscinodiscophyceae
MMETSP0970	SRR1300225	Thalassiosira oceanica	159749	Eukaryota	Bacillariophyta	Coscinodiscophyceae
MMETSP0971	SRR1300226	Thalassiosira oceanica	159749	Eukaryota	Bacillariophyta	Coscinodiscophyceae
MMETSP0972	SRR1300227	Thalassiosira oceanica	159749	Eukaryota	Bacillariophyta	Coscinodiscophyceae
MMETSP0973	SRR1294424	Thalassiosira oceanica	159749	Eukaryota	Bacillariophyta	Coscinodiscophyceae
MMETSP0998	SRR1300291	Ditylum brightwellii	49249	Eukaryota	Bacillariophyta	Mediophyceae
MMETSP1001	SRR1300292	Ditylum brightwellii	49249	Eukaryota	Bacillariophyta	Mediophyceae
MMETSP1002	SRR1294414	Ditylum brightwellii	49249	Eukaryota	Bacillariophyta	Mediophyceae
MMETSP1005	SRR1300309	Ditylum brightwellii	49249	Eukaryota	Bacillariophyta	Mediophyceae
MMETSP1010	SRR1300293	Ditylum brightwellii	49249	Eukaryota	Bacillariophyta	Mediophyceae
MMETSP1012	SRR1300435	Ditylum brightwellii	49249	Eukaryota	Bacillariophyta	Mediophyceae
MMETSP1013	SRR1300294	Ditylum brightwellii	49249	Eukaryota	Bacillariophyta	Mediophyceae
MMETSP1039	SRR1300259	Skeletonema marinoi	267567	Eukaryota	Bacillariophyta	Coscinodiscophyceae
MMETSP1040	SRR1300260	Skeletonema marinoi	267567	Eukaryota	Bacillariophyta	Coscinodiscophyceae
MMETSP1057	SRR1300390	Cyclotella meneghiniana	29205	Eukaryota	Bacillariophyta	Coscinodiscophyceae
MMETSP1058	SRR1300391	Detonula confervacea	83371	Eukaryota	Bacillariophyta	Coscinodiscophyceae
MMETSP1059	SRR1300392	Thalassiosira	35127	Eukaryota	Bacillariophyta	Coscinodiscophyceae
MMETSP1060	SRR1300393	Pseudo-nitzschia pungens	37318	Eukaryota	Bacillariophyta	Bacillariophyceae
MMETSP1061	SRR1300394	Pseudo-nitzschia pungens	37318	Eukaryota	Bacillariophyta	Bacillariophyceae
MMETSP1062	SRR1300272	Ditylum brightwellii	49249	Eukaryota	Bacillariophyta	Mediophyceae
MMETSP1063	SRR1300273	Ditylum brightwellii	49249	Eukaryota	Bacillariophyta	Mediophyceae
MMETSP1064	SRR1300395	Aulacoseira subarctica	202472	Eukaryota	Bacillariophyta	Coscinodiscophyceae
MMETSP1065	SRR1300396	Amphiprora paludosa	265537	Eukaryota	Bacillariophyta	Bacillariophyceae
MMETSP1066	SRR1300397	Coscinodiscus wailesii	671091	Eukaryota	Bacillariophyta	Coscinodiscophyceae
MMETSP1067	SRR1300398	Thalassiosira punctigera	265564	Eukaryota	Bacillariophyta	Coscinodiscophyceae
MMETSP1070	SRR1300271	Minutocellus polymorphus	265543	Eukaryota	Bacillariophyta	Mediophyceae
MMETSP1071	SRR1300274	Thalassiosira	35127	Eukaryota	Bacillariophyta	Coscinodiscophyceae
MMETSP1171	SRR1294422	Helicotheca tamesis	374047	Eukaryota	Bacillariophyta	Mediophyceae
MMETSP1175	SRR1300492	Triceratium dubium	1003142	Eukaryota	Bacillariophyta	Mediophyceae
MMETSP1176	SRR1300382	Synedropsis cf. recta	265551	Eukaryota	Bacillariophyta	Bacillariophyceae
MMETSP1322	SRR1300446	Minutocellus polymorphus	265543	Eukaryota	Bacillariophyta	Mediophyceae
MMETSP1336	SRR1300373	Chaetoceros cf. neogracilis	1048532	Eukaryota	Bacillariophyta	Coscinodiscophyceae
MMETSP1352	SRR1300408	Stauroneis constricta	265584	Eukaryota	Bacillariophyta	Bacillariophyceae
MMETSP1360	SRR1300448	Licmophora paradoxa	515479	Eukaryota	Bacillariophyta	Bacillariophyceae
MMETSP1361	SRR1300449	Staurosira	210615	Eukaryota	Bacillariophyta	Bacillariophyceae
MMETSP1362	SRR1300450	Leptocylindrus danicus	163516	Eukaryota	Bacillariophyta	Coscinodiscophyceae
MMETSP1394	SRR1300451	Asterionellopsis glacialis	33640	Eukaryota	Bacillariophyta	Bacillariophyceae
MMETSP1405	SRR1300476	Conticribra weissflogii	1577725	Eukaryota	Bacillariophyta	Coscinodiscophyceae
MMETSP1406	SRR1300477	Conticribra weissflogii	1577725	Eukaryota	Bacillariophyta	Coscinodiscophyceae
MMETSP1407	SRR1300478	Conticribra weissflogii	1577725	Eukaryota	Bacillariophyta	Coscinodiscophyceae
MMETSP1408	SRR1300479	Conticribra weissflogii	1577725	Eukaryota	Bacillariophyta	Coscinodiscophyceae
MMETSP1409	SRR1300480	Conticribra weissflogii	1577725	Eukaryota	Bacillariophyta	Coscinodiscophyceae
MMETSP1410	SRR1300481	Conticribra weissflogii	1577725	Eukaryota	Bacillariophyta	Coscinodiscophyceae
MMETSP1411	SRR1294465	Conticribra weissflogii	1577725	Eukaryota	Bacillariophyta	Coscinodiscophyceae
MMETSP1412	SRR1300482	Conticribra weissflogii	1577725	Eukaryota	Bacillariophyta	Coscinodiscophyceae
MMETSP1413	SRR1300483	Conticribra weissflogii	1577725	Eukaryota	Bacillariophyta	Coscinodiscophyceae
MMETSP1414	SRR1300484	Conticribra weissflogii	1577725	Eukaryota	Bacillariophyta	Coscinodiscophyceae
MMETSP1415	SRR1300485	Conticribra weissflogii	1577725	Eukaryota	Bacillariophyta	Coscinodiscophyceae
MMETSP1416	SRR1300486	Conticribra weissflogii	1577725	Eukaryota	Bacillariophyta	Coscinodiscophyceae
MMETSP1417	SRR1300487	Conticribra weissflogii	1577725	Eukaryota	Bacillariophyta	Coscinodiscophyceae
MMETSP1418	SRR1300488	Conticribra weissflogii	1577725	Eukaryota	Bacillariophyta	Coscinodiscophyceae
MMETSP1419	SRR1300489	Conticribra weissflogii	1577725	Eukaryota	Bacillariophyta	Coscinodiscophyceae
MMETSP1420	SRR1300490	Conticribra weissflogii	1577725	Eukaryota	Bacillariophyta	Coscinodiscophyceae
MMETSP1421	SRR1294466	Conticribra weissflogii	1577725	Eukaryota	Bacillariophyta	Coscinodiscophyceae
MMETSP1422	SRR1300491	Conticribra weissflogii	1577725	Eukaryota	Bacillariophyta	Coscinodiscophyceae
MMETSP1423	SRR1300452	Pseudo-nitzschia heimii	476441	Eukaryota	Bacillariophyta	Bacillariophyceae
MMETSP1428	SRR1300462	Skeletonema marinoi	267567	Eukaryota	Bacillariophyta	Coscinodiscophyceae
MMETSP1429	SRR1300463	Chaetoceros sp.	49240	Eukaryota	Bacillariophyta	Coscinodiscophyceae
MMETSP1432	SRR1300464	Pseudo-nitzschia delicatissima	44447	Eukaryota	Bacillariophyta	Bacillariophyceae
MMETSP1434	SRR1300535	Minutocellus polymorphus	265543	Eukaryota	Bacillariophyta	Mediophyceae
MMETSP1435	SRR1300510	Chaetoceros brevis	426625	Eukaryota	Bacillariophyta	Coscinodiscophyceae
MMETSP1437	SRR1300514	Eucampia antarctica	49252	Eukaryota	Bacillariophyta	Mediophyceae
MMETSP1442	SRR1300521	Craspedostauros australis	1486917	Eukaryota	Bacillariophyta	Bacillariophyceae
MMETSP1443	SRR1300522	Entomoneis sp.	186043	Eukaryota	Bacillariophyta	Bacillariophyceae
MMETSP1447	SRR1300526	Chaetoceros dichaeta	420782	Eukaryota	Bacillariophyta	Coscinodiscophyceae
MMETSP1449	SRR1300527	Attheya septentrionalis	420275	Eukaryota	Bacillariophyta	Coscinodiscophyceae
