## Supplementary Table 3 for "Revealing RNA virus diversity and evolution in unicellular algae transcriptomes"

### Sheet: Sheet1
Contig	Taxon	HMM RdRp	evalue	%ID	RdRp profile description	Motif A	Motif B	Motif C	coverage analysis (read nb)	PDB hit	Phyre2 Confidence (%)	ID (%)	Alignment coverage (%)	Hit info 1	Hit info 2	Conclusion	Column1
MMETSP1017_DN32464_c2_g1_i1_len882_1	Dinophyceae	PS50526	9.5e-06	13.9	NA	NO	NO	YES		c6gapB_	98.8	10	49	PDB header:viral protein	Chain: B: PDB Molecule:outer capsid protein sigma-1;	VIRAL	GOOD/non-RdRp
MMETSP1016_DN53446_c2_g1_i1_len1308_1	Dinophyceae	PS50526	1.8e-05	13	NA	NO	NO	YES		c6gapB_	98.7	12	33	PDB header:viral protein	Chain: B: PDB Molecule:outer capsid protein sigma-1;	VIRAL	GOOD/non-RdRp
MMETSP0038_DN23270_c0_g2_i1_len715_1	Cryptophyta	PF02123.16	0.00012	11.2	RdRP_4	NO	NO	NO		c6gaoC_	98.7	12	65	PDB header:viral protein	Chain: C: PDB Molecule:outer capsid protein sigma-1;	VIRAL	GOOD/non-RdRp
MMETSP0471_DN26025_c1_g1_i1_len777_1	Dinophyceae	PF07925.11	0.0001	9.9	RdRP_5	NO	NO	NO		c2dnoA_	91.5	20	45	PDB header:rna binding protein	Chain: A: PDB Molecule:trinucleotide repeat containing 4 variant;	VIRAL	GOOD/non-RdRp
MMETSP0470_DN24379_c1_g1_i1_len660_1	Dinophyceae	PF07925.11	0.0001	9.9	RdRP_5	NO	NO	NO		c2dnoA_	91.5	20	44	PDB header:rna binding protein	Chain: A: PDB Molecule:trinucleotide repeat containing 4 variant;	VIRAL	GOOD/non-RdRp
MMETSP0294_DN19650_c1_g1_i1_len892_1	Raphidophyceae	PF00603.17	1.8e-06	16.5	Flu_PA		ND			c4e5gB_	87.9	30	20	PDB header:viral protein, transcription	Chain: B: PDB Molecule:polymerase protein pa;	Low-confidence	Medium-confidence
MMETSP0604_DN1206_c1_g1_i1_len856_1	Bacillariophyta	PS50507	1.7e-05	13.2	NA	YES	ND	NO		d1u7ka_	84.2	32	38	Retrovirus capsid protein, N-terminal core domain	Retrovirus capsid protein, N-terminal core domain	Low-confidence	Low-confidence
MMETSP1333_DN17508_c0_g1_i1_len833_1	Haptophyceae	PS50523	4.3e-06	15	NA	NO	NO	NO		c2jeeA_	80.1	38	18	PDB header:cell cycle	Chain: A: PDB Molecule:cell division protein zapb;	Low-confidence	Medium-confidence
MMETSP0227_DN34273_c0_g2_i1_len2099_1	Dinophyceae	PF17501.2	3.3e-06	17.8	Viral_RdRp_C		ND			d1i8gb_	78	24	7	WW domain	WW domain	Low-confidence	Medium-confidence
MMETSP0766_DN16268_c0_g1_i1_len827_1	Dinophyceae	PF07925.11	9.1e-05	10.1	RdRP_5	NO	NO	NO		d1muka_	75.4	40	25	DNA/RNA polymerases	RNA-dependent RNA-polymerase	Low-confidence	Low-confidence
MMETSP0593_DN9799_c1_g1_i2_len902_1	Bacillariophyta	PF00978.21	1.2e-07	21.1	RdRP_2	NO	NO	NO		c2m0eA_	70.5	70	3	PDB header:transcription	Chain: A: PDB Molecule:zinc finger and btb domain-containing protein 17;	Low-confidence	Medium-confidence
MMETSP1081_DN21524_c0_g1_i1_len1918_1	Viridiplantae	PF00978.21	8.7e-06	14.9	RdRP_2	NO	NO	NO		c4atbB_	65.6	35	13	PDB header:immune system	Chain: B: PDB Molecule:interleukin enhancer-binding factor 3;	Low-confidence	Medium-confidence
MMETSP1359_DN14104_c0_g1_i1_len843_1	Cercozoa	PS50507	6e-07	17.9	NA	YES	ND	IDD	45	c2cjqA_	64.2	16	20	PDB header:transferase	Chain: A: PDB Molecule:rna-directed rna polymerase;	Low-confidence	Medium-confidence
MMETSP0796_DN56968_c0_g1_i1_len683_2	Dinophyceae	PF00972.20	0.00019	9.8	Flavi_NS5	NO	NO	NO		c5tfrA_	59.5	53	15	PDB header:viral protein	Chain: A: PDB Molecule:genome polyprotein;	Low-confidence	Low-confidence
MMETSP0057_DN53975_c1_g2_i1_len924_2	Dinophyceae	PS50526	2.3e-05	12.6	NA	NO	NO	NO		c3s6pF_	58.2	61	5	PDB header:virus	Chain: F: PDB Molecule:capsid protein;	Low-confidence	Low-confidence
MMETSP0202_DN4292_c0_g1_i1_len814_1	Dinophyceae	PS50507	4.6e-05	11.8	NA	YES	ND	GDT	308	c2uutA_	56.7	17	8	PDB header:hydrolase	Chain: A: PDB Molecule:rna-directed rna polymerase;	Low-confidence	Low-confidence
MMETSP0908_DN16293_c0_g1_i1_len780_1	Bacillariophyta	PS50507	5e-06	15	NA	NO	ND	YES		c2kkeA_	55.6	33	16	PDB header:structural genomics, unknown function	Chain: A: PDB Molecule:uncharacterized protein;	Low-confidence	Medium-confidence
MMETSP0410_DN19800_c6_g1_i1_len861_1	Raphidophyceae	PS50524	9.2e-06	14.5	NA	NO	NO	NO		c1zvbC_	55.5	45	12	PDB header:viral protein	Chain: C: PDB Molecule:e2 glycoprotein;	Low-confidence	Medium-confidence
MMETSP0143_DN51460_c0_g1_i1_len930_1	Haptophyceae	PF17501.2	3.4e-06	17.7	Viral_RdRp_C		ND			c1qfdA_	55.1	64	4	PDB header:inhibitor	Chain: A: PDB Molecule:protein (alpha-amylase inhibitor);	Low-confidence	Medium-confidence
MMETSP0267_DN45762_c16_g1_i1_len787_2	Dinophyceae	PS50526	2.2e-05	12.7	NA	NO	NO	NO		c5a22A_	54.5	23	18	PDB header:transferase	Chain: A: PDB Molecule:vesicular stomatitis virus l polymerase;	Low-confidence	Low-confidence
MMETSP0055_DN49974_c6_g1_i1_len787_2	Dinophyceae	PS50526	2.2e-05	12.7	NA	NO	NO	NO		c5a22A_	54.5	23	18	PDB header:transferase	Chain: A: PDB Molecule:vesicular stomatitis virus l polymerase;	Low-confidence	Low-confidence
MMETSP0053_DN51230_c17_g1_i1_len788_3	Dinophyceae	PS50526	2.2e-05	12.7	NA	NO	NO	NO		c5a22A_	54.5	23	18	PDB header:transferase	Chain: A: PDB Molecule:vesicular stomatitis virus l polymerase;	Low-confidence	Low-confidence
MMETSP0053_DN49654_c0_g1_i1_len883_3	Dinophyceae	PF08467.10	1.5e-10	31	Luteo_P1-P2	NO	NO	NO		c6xxzB_	53.6	38	7	PDB header:de novo protein	Chain: B: PDB Molecule:2-ek-4;	Low-confidence	Medium-confidence
MMETSP0057_DN53975_c1_g1_i1_len800_2	Dinophyceae	PS50526	1.4e-05	13.4	NA	NO	NO	NO		c5a22A_	53.3	23	18	PDB header:transferase	Chain: A: PDB Molecule:vesicular stomatitis virus l polymerase;	Low-confidence	Low-confidence
MMETSP1016_DN58693_c5_g1_i1_len855_1	Dinophyceae	PF05919.11	2.7e-05	13.6	Mitovir_RNA_pol	NO	NO	NO		c5nsjB_	51.8	42	17	PDB header:viral protein	Chain: B: PDB Molecule:pre-glycoprotein polyprotein gp complex;	Low-confidence	Low-confidence
MMETSP0359_DN36954_c0_g1_i2_len1054_2	Dinophyceae	PF00998.23	6.1e-06	15.3	RdRP_3	NO	NO	NO		c4m1lB_	49.9	54	5	PDB header:metal binding protein	Chain: B: PDB Molecule:iq domain-containing protein g;	Low-confidence	Medium-confidence
MMETSP0119_DN62123_c0_g1_i1_len1153_3	Dinophyceae	PF00972.20	0.00029	9.2	Flavi_NS5	NO	NO	NO		c6qsnB_	48.9	52	8	PDB header:transferase	Chain: B: PDB Molecule:genome polyprotein;	Low-confidence	Low-confidence
MMETSP0361_DN38829_c0_g2_i2_len1337_2	Dinophyceae	PF00998.23	7.1e-06	15	RdRP_3	NO	NO	NO		c4m1lB_	48.7	54	5	PDB header:metal binding protein	Chain: B: PDB Molecule:iq domain-containing protein g;	Low-confidence	Medium-confidence
MMETSP0361_DN38829_c0_g2_i1_len1316_2	Dinophyceae	PF00998.23	6.6e-06	15.1	RdRP_3	NO	NO	NO		c4m1lB_	48.7	54	5	PDB header:metal binding protein	Chain: B: PDB Molecule:iq domain-containing protein g;	Low-confidence	Medium-confidence
MMETSP0359_DN36954_c0_g1_i4_len1340_1	Dinophyceae	PF00998.23	7.1e-06	15	RdRP_3	NO	NO	NO		c4m1lB_	48.7	54	5	PDB header:metal binding protein	Chain: B: PDB Molecule:iq domain-containing protein g;	Low-confidence	Medium-confidence
MMETSP0039_DN82885_c0_g1_i1_len867_1	Euglenida	PF04197.12	9.5e-05	10.9	Birna_RdRp	NO	NO	NO		d2pgga1	48.1	31	21	DNA/RNA polymerases	RNA-dependent RNA-polymerase	Low-confidence	Low-confidence
MMETSP0359_DN36954_c0_g1_i3_len908_1	Dinophyceae	PF00998.23	8.2e-06	14.8	RdRP_3	NO	NO	NO		c4m1lB_	47.5	54	4	PDB header:metal binding protein	Chain: B: PDB Molecule:iq domain-containing protein g;	Low-confidence	Medium-confidence
MMETSP1067_DN7018_c1_g1_i1_len658_1	Bacillariophyta	PF00602.17	0.00016	10	Flu_PB1	NO	NO	NO		c4wsaB_	47	35	27	PDB header:transferase/rna	Chain: B: PDB Molecule:rna-directed rna polymerase catalytic subunit;	Low-confidence	Low-confidence
MMETSP0056_DN48320_c0_g1_i1_len657_3	Dinophyceae	PF08467.10	1.4e-08	24.4	Luteo_P1-P2	NO	NO	NO		c5a8wH_	46.8	37	25	PDB header:transferase	Chain: H: PDB Molecule:methyl-coenzyme m reductase ii;	Low-confidence	Medium-confidence
MMETSP0361_DN14946_c0_g1_i1_len704_1	Dinophyceae	PF07925.11	6.7e-05	10.5	RdRP_5	NO	NO	NO		c5zvs2_	45.8	30	33	PDB header:viral protein	Chain: 2: PDB Molecule:vp2;	Low-confidence	Low-confidence
MMETSP1357_DN10337_c0_g1_i1_len1382_1	Cryptophyta	PS50523	4e-07	18.4	NA	NO	NO	NO		c2wmpB_	45.4	51	8	PDB header:chaperone	Chain: B: PDB Molecule:papg protein;	Low-confidence	Medium-confidence
MMETSP0047_DN25208_c0_g1_i1_len1365_2	Cryptophyta	PF17501.2	4.8e-06	17.2	Viral_RdRp_C		ND			c5tzsT_	43.3	19	18	PDB header:translation	Chain: T: PDB Molecule:utp21;	Low-confidence	Medium-confidence
MMETSP0361_DN14946_c0_g2_i1_len1135_1	Dinophyceae	PF07925.11	0.00016	9.3	RdRP_5	NO	NO	NO		c5zvs2_	42.7	30	20	PDB header:viral protein	Chain: 2: PDB Molecule:vp2;	Low-confidence	Low-confidence
MMETSP1054_DN18666_c0_g1_i1_len657_1	Cercozoa	PS50507	8.9e-06	14.2	NA	YES	ND	IDD	325	d1gx5a_	41.6	24	14	DNA/RNA polymerases	RNA-dependent RNA-polymerase	Low-confidence	Medium-confidence
MMETSP1017_DN13768_c0_g1_i1_len953_1	Dinophyceae	PF00603.17	0.00021	9.6	Flu_PA		ND			c6qx8A_	41.2	31	12	PDB header:rna binding protein	Chain: A: PDB Molecule:polymerase acidic protein;	Low-confidence	Low-confidence
MMETSP0045_DN12861_c0_g1_i1_len664_1	Cercozoa	PS50507	8.7e-06	14.2	NA	YES	ND	IDD	1369	d1gx5a_	40.7	24	14	DNA/RNA polymerases	RNA-dependent RNA-polymerase	Low-confidence	Medium-confidence
MMETSP0102_DN13413_c18_g1_i1_len730_1	Dictyochophyceae	PF00680.20	0.00011	11	RdRP_1	NO	NO	NO		c1jekB_	40.6	60	8	PDB header:viral protein	Chain: B: PDB Molecule:env polyprotein;	Low-confidence	Low-confidence
MMETSP1052_DN19445_c0_g1_i1_len738_1	Cercozoa	PS50507	1e-05	14	NA	YES	ND	IDD	333	d1gx5a_	40.4	24	13	DNA/RNA polymerases	RNA-dependent RNA-polymerase	Low-confidence	Low-confidence
MMETSP0799_DN39831_c12_g1_i1_len681_1	Cryptophyta	PF00602.17	0.00011	10.6	Flu_PB1	NO	NO	NO		c4wsbB_	40.3	22	23	PDB header:transferase/rna	Chain: B: PDB Molecule:rna-directed rna polymerase catalytic subunit;	Low-confidence	Low-confidence
MMETSP0109_DN13565_c11_g1_i1_len1271_1	Cercozoa	PS50523	2.8e-05	12.3	NA	NO	YES	NO		c2kvlA_	38.9	60	2	PDB header:viral protein	Chain: A: PDB Molecule:major outer capsid protein vp7;	Low-confidence	Low-confidence
MMETSP1319_DN7546_c1_g1_i1_len776_1	Bolidophyceae	PF04197.12	7.9e-06	14.5	Birna_RdRp	NO	NO	NO		d1qhda1	37.9	45	8	A virus capsid protein alpha-helical domain	vp6, the major capsid protein of group A rotavirus	Low-confidence	Medium-confidence
MMETSP0110_DN12722_c0_g1_i1_len1185_1	Cercozoa	PF02123.16	9.8e-07	18	RdRP_4	NO	NO	NO		d1o57a1	35.9	32	11	"Winged helix" DNA-binding domain	N-terminal domain of Bacillus PurR	Low-confidence	Medium-confidence
MMETSP0528_DN92026_c0_g1_i1_len707_1	Dinophyceae	PF00603.17	2.5e-07	19.2	Flu_PA		ND			c3h8dC_	35.9	19	11	PDB header:motor protein/signaling protein	Chain: C: PDB Molecule:myosin-vi;	Low-confidence	Medium-confidence
MMETSP0267_DN44256_c0_g1_i2_len890_2	Dinophyceae	PF08467.10	3.1e-10	29.9	Luteo_P1-P2	NO	NO	NO		c4l6rA_	35.7	18	29	PDB header:membrane protein	Chain: A: PDB Molecule:soluble cytochrome b562 and glucagon receptor chimera;	Low-confidence	Medium-confidence
MMETSP0267_DN44256_c0_g1_i1_len685_2	Dinophyceae	PF08467.10	1.6e-09	27.6	Luteo_P1-P2	NO	NO	NO		c4gf1B_	35	18	51	PDB header:transferase	Chain: B: PDB Molecule:putative adp-ribosyltransferase certhrax;	Low-confidence	Medium-confidence
MMETSP1050_DN16531_c0_g1_i1_len727_1	Cryptophyta	PF00998.23	0.00012	11	RdRP_3	NO	YES	NO		d1gx5a_	35	24	27	DNA/RNA polymerases	RNA-dependent RNA-polymerase	Low-confidence	Low-confidence
MMETSP0527_DN89226_c0_g1_i1_len693_1	Dinophyceae	PF00603.17	2.4e-07	19.3	Flu_PA		ND			c3h8dC_	34.4	19	11	PDB header:motor protein/signaling protein	Chain: C: PDB Molecule:myosin-vi;	Low-confidence	Medium-confidence
MMETSP0202_DN73514_c0_g1_i1_len710_1	Dinophyceae	PF00603.17	2.4e-07	19.3	Flu_PA		ND			c3h8dC_	34.4	19	11	PDB header:motor protein/signaling protein	Chain: C: PDB Molecule:myosin-vi;	Low-confidence	Medium-confidence
MMETSP0201_DN91959_c0_g1_i1_len710_1	Dinophyceae	PF00603.17	2.4e-07	19.3	Flu_PA		ND			c3h8dC_	34.4	19	11	PDB header:motor protein/signaling protein	Chain: C: PDB Molecule:myosin-vi;	Low-confidence	Medium-confidence
MMETSP1074_DN16864_c1_g1_i1_len661_1	Dinophyceae	PS50507	3.6e-06	15.4	NA	NO	ND	GDH		c4cdiC_	34.1	43	15	PDB header:membrane protein	Chain: C: PDB Molecule:predicted protein;	Low-confidence	Medium-confidence
MMETSP0574_DN92126_c0_g1_i1_len711_1	Dinophyceae	PF00603.17	2.5e-07	19.3	Flu_PA		ND			c3h8dC_	33.9	19	11	PDB header:motor protein/signaling protein	Chain: C: PDB Molecule:myosin-vi;	Low-confidence	Medium-confidence
MMETSP0573_DN64753_c2_g1_i1_len711_1	Dinophyceae	PF00603.17	2.5e-07	19.3	Flu_PA		ND			c3h8dC_	33.9	19	11	PDB header:motor protein/signaling protein	Chain: C: PDB Molecule:myosin-vi;	Low-confidence	Medium-confidence
MMETSP1409_DN9114_c0_g2_i1_len850_1	Bacillariophyta	PF00998.23	0.00011	11.1	RdRP_3	NO	NO	NO		c6bk6A_	31.8	37	9	PDB header:viral protein	Chain: A: PDB Molecule:hendra virus matrix protein;	Low-confidence	Low-confidence
MMETSP0156_DN11971_c8_g2_i1_len1187_1	Bacillariophyta	PS50507	7.5e-06	14.4	NA	NO	YES	DDD		d1gk8i_	30.7	69	4	RuBisCO, small subunit	RuBisCO, small subunit	Low-confidence	Medium-confidence
MMETSP1100_DN29698_c1_g1_i1_len677_1	Haptophyceae	PF00603.17	2e-06	16.3	Flu_PA		ND			c5fusB_	30.5	25	43	PDB header:lyase	Chain: B: PDB Molecule:putative enoyl coa hydratase;	Low-confidence	Medium-confidence
MMETSP0578_DN10196_c1_g1_i1_len700_1	Bacillariophyta	PF00946.19	4.8e-07	17.9	Mononeg_RNA_pol	Might be	TOO SHORT	TOO SHORT		c3u99A_	30.3	47	7	PDB header:electron transport	Chain: A: PDB Molecule:diheme cytochrome c;	Low-confidence	Medium-confidence
MMETSP0880_DN5373_c1_g1_i1_len773_1	Bacillariophyta	PS50524	7.3e-06	14.9	NA	NO	NO	NO		d1zkea1	29.7	44	14	HP1531-like	HP1531-like	Low-confidence	Medium-confidence
MMETSP0661_DN13117_c0_g1_i2_len1052_6	Dinophyceae	PF04197.12	9.3e-06	14.3	Birna_RdRp	NO	NO	NO		c2po8A_	29.5	75	2	PDB header:plant protein	Chain: A: PDB Molecule:mcoti-ii;	Low-confidence	Medium-confidence
MMETSP0268_DN37475_c0_g1_i1_len650_1	Dinophyceae	PF08467.10	5.9e-06	15.8	Luteo_P1-P2	NO	NO	NO		c5a8wH_	28.7	35	25	PDB header:transferase	Chain: H: PDB Molecule:methyl-coenzyme m reductase ii;	Low-confidence	Medium-confidence
MMETSP1100_DN32129_c2_g2_i1_len682_1	Haptophyceae	PS50523	5.5e-05	11.4	NA	NO	YES	NO		c3cm8A_	28.6	57	6	PDB header:rna binding protein/transferase	Chain: A: PDB Molecule:polymerase acidic protein;	Low-confidence	Low-confidence
MMETSP0803_DN11506_c0_g1_i1_len953_1	Viridiplantae	PS50507	1.4e-07	20	NA	NO	YES	GCD		c2n2sA_	28.5	78	2	PDB header:signaling protein	Chain: A: PDB Molecule:pheromone ep-1;	Low-confidence	Medium-confidence
MMETSP1442_DN3334_c0_g1_i1_len855_1	Bacillariophyta	PF17501.2	7.3e-06	16.7	Viral_RdRp_C		ND			c4xgqD_	28.3	67	5	PDB header:toxin/antitoxin	Chain: D: PDB Molecule:antitoxin vapb30;	Low-confidence	Medium-confidence
MMETSP0812_DN8872_c2_g1_i1_len861_1	Chrysophyceae	PF00972.20	5.5e-05	11.5	Flavi_NS5	NO	NO	NO		c5tfrA_	27.6	44	12	PDB header:viral protein	Chain: A: PDB Molecule:genome polyprotein;	Low-confidence	Low-confidence
MMETSP0784_DN73620_c0_g1_i1_len946_2	Dinophyceae	PF00603.17	0.00016	10	Flu_PA		ND			c4hboD_	26.7	44	7	PDB header:viral protein	Chain: D: PDB Molecule:capsid protein;	Low-confidence	Low-confidence
MMETSP0019_DN9500_c7_g3_i1_len2718_2	Chrysophyceae	PF00978.21	7.3e-06	15.2	RdRP_2	NO	NO	NO		c3zs9C_	26.1	53	26	PDB header:hydrolase/transport protein	Chain: C: PDB Molecule:golgi to er traffic protein 2;	Low-confidence	Medium-confidence
MMETSP1015_DN39596_c1_g1_i1_len645_1	Dinophyceae	PF08467.10	7.7e-06	15.4	Luteo_P1-P2	NO	NO	NO		c2vszA_	22	21	8	PDB header:apoptosis	Chain: A: PDB Molecule:engulfment and cell motility protein 1;	Low-confidence	Medium-confidence
MMETSP0272_DN54904_c4_g1_i1_len1241_1	Dinophyceae	PF02123.16	2e-07	20.3	RdRP_4	NO	NO	NO		c5ezeB_	19.5	67	1	PDB header:de novo protein	Chain: B: PDB Molecule:cc-hept-bmecys-his-glu;	Low-confidence	Medium-confidence
MMETSP0015_DN20396_c0_g1_i3_len716_1	Bacillariophyta	PF17501.2	5.9e-08	23.4	Viral_RdRp_C		ND			d2qeec1	18.7	22	21	Metallo-dependent hydrolases	Uronate isomerase-like	Low-confidence	Medium-confidence
MMETSP1157_DN14444_c26_g1_i1_len862_3	Haptophyceae	PF00604.17	0.00025	9.2	Flu_PB2		ND			c2i7uA_	18.1	39	9	PDB header:de novo protein/ligand binding protein	Chain: A: PDB Molecule:four-alpha-helix bundle;	Low-confidence	Low-confidence
MMETSP0270_DN56179_c10_g1_i1_len1241_1	Dinophyceae	PF02123.16	2.9e-07	19.8	RdRP_4	NO	NO	NO		c5ez9A_	17.8	56	1	PDB header:de novo protein	Chain: A: PDB Molecule:cc-hept-l22h;	Low-confidence	Medium-confidence
MMETSP0040_DN9135_c0_g1_i1_len850_1	Cercozoa	PF00602.17	0.00025	9.3	Flu_PB1	NO	NO	NO		c5l0lB_	17.2	30	10	PDB header:unknown function	Chain: B: PDB Molecule:uncharacterized protein;	Low-confidence	Low-confidence
MMETSP0574_DN56641_c0_g1_i1_len1583_1	Dinophyceae	PF00604.17	0.00012	10.2	Flu_PB2		ND			c5fmmA_	16.2	36	24	PDB header:viral protein	Chain: A: PDB Molecule:influenza a pb2 subunit;	Low-confidence	Low-confidence
MMETSP0171_DN14870_c1_g1_i1_len644_1	Bacillariophyta	PS50507	5.2e-06	14.9	NA	YES	ND	NO		c4fs7A_	14	15	28	PDB header:protein binding	Chain: A: PDB Molecule:uncharacterized protein;	Low-confidence	Medium-confidence
MMETSP1036_DN60386_c0_g1_i1_len1676_1	Dinophyceae	PF00978.21	0.00011	11.2	RdRP_2	NO	NO	NO		c3ebjD_	6.1	36	2	PDB header:transferase	Chain: D: PDB Molecule:polymerase acidic protein;	Low-confidence	Low-confidence
MMETSP1338_DN1784_c0_g1_i1_len671_2	Dinophyceae	PS50523	0.0003	9	NA	NO	NO	NO		c3l4qA_	5.5	21	8	PDB header:viral protein/protein binding	Chain: A: PDB Molecule:non-structural protein 1;	Low-confidence	Low-confidence
