## Supplementary Table 5 for "Revealing RNA virus diversity and evolution in unicellular algae transcriptomes"

### Sheet: Sheet 1 - Table S5
Table S5
Sample acc	SRA acc	Organism	Strain	Axenic	PI	Clonal	Collection date	Location	Habitat
MMETSP1471	SRR1300541	Pycnococcus provasolii	RCC733	NA	Mike Preston	yes	NA	Indian Ocean	NA
MMETSP1451	SRR1300530	Vitrella brassicaformis	CCMP3346	no	Mike Preston	yes	1-Dec-01	Pacific Ocean	NA
MMETSP1423	SRR1300452	Pseudo-nitzschia heimii	UNC1101	no	Virginia Armbrust	NA	1-Sep-11	Pacific Ocean	NA
MMETSP1388	SRR1300439	Isochrysis	CCMP1244	no	Alexandra Worden	no	1-Jun-81	North Atlantic	oceanic
MMETSP1377	SRR1300433	Symbiodinium sp.	D1a	no	Ruth Gates	NA	8-Jun-05	Atlantic Ocean	NA
MMETSP1319	SRR1300363	Triparma pacifica	RCC208	no	Daniel Vaulot	no	26-Nov-94	Pacific Ocean	NA
MMETSP1090	SRR1300423	Isochrysis	CCMP1244	no	Alexandra Worden	NA	1-Jun-81	North Atlantic	oceanic
MMETSP1081	SRR1300428	Polyblepharides amylifera	CCMP720	no	Alexandra Worden	NA	1-Jan-61	English Channel	oceanic
MMETSP1061	SRR1300394	Pseudo-nitzschia pungens	cf. pungens	no	Virginia Armbrust	yes	1-Jul-10	Pacific Ocean	NA
MMETSP0946	SRR1300218	Vaucheria litorea	CCMP2940	no	Mary Rumpho	no	1-Jul-07	Atlantic Ocean	salt marsh
MMETSP0945	SRR1300217	Vaucheria litorea	CCMP2940	no	Mary Rumpho	no	1-Jul-07	Atlantic Ocean	salt marsh
MMETSP0905	SRR1296965	Thalassiosira antarctica	CCMP982	no	Thomas Mock	yes	1-Feb-01	NA	NA
MMETSP0903	SRR1296962	Thalassiosira antarctica	CCMP982	no	Thomas Mock	yes	1-Feb-01	NA	NA
MMETSP0902	SRR1296959	Thalassiosira antarctica	CCMP982	no	Thomas Mock	yes	1-Feb-01	NA	NA
MMETSP0853	SRR1296747	Pseudo-nitzschia fraudulenta	WWA7	no	Bethany Jenkins	yes	27-Mar-10	Pacific Ocean	small cove with cobblestone/sand bottom
MMETSP0852	SRR1294395	Pseudo-nitzschia fraudulenta	WWA7	no	Bethany Jenkins	yes	27-Mar-10	Pacific Ocean	small cove with cobblestone/sand bottom
MMETSP0851	SRR1296746	Pseudo-nitzschia fraudulenta	WWA7	no	Bethany Jenkins	yes	27-Mar-10	Pacific Ocean	small cove with cobblestone/sand bottom
MMETSP0850	SRR1296745	Pseudo-nitzschia fraudulenta	WWA7	no	Bethany Jenkins	yes	27-Mar-10	Pacific Ocean	small cove with cobblestone/sand bottom
MMETSP0797	SRR1296701	Dinophysis acuminata	DAEP01	no	Jeremiah Hackett	NA	NA	NA	NA
MMETSP0796	SRR1296702	Pyrodinium bahamense	pbaha01	no	Jeremiah Hackett	yes	NA	NA	NA
MMETSP0725	SRR1296826	Amphiprora	CCMP467	no	Sarah Smith	yes	NA	NA	NA
MMETSP0724	SRR1296825	Amphiprora	CCMP467	no	Sarah Smith	yes	NA	NA	NA
MMETSP0719	SRR1296939	Chaetoceros curvisetus	NA	no	Sarah Smith	yes	NA	Pacific Ocean	NA
MMETSP0491	SRR1296875	Tetraselmis chuii	PLY429	no	George McManus	NA	NA	NA	NA
MMETSP0418	SRR1296718	Astrosyne radiata	13vi08-1A	no	Matt Ashworth	yes	13-Jun-08	NA	NA
MMETSP0286	SRR1296739	Prymnesium polylepis	UIO037	yes	Bente Edvardsen	yes	29-May-88	North Sea	NA
MMETSP0167	SRR1296822	Rhodella maculata	CCMP736	yes	Thomas Mock	yes	NA	NA	NA
MMETSP0164	SRR1296883	Coccolithus braarudii	PLY182g	no	Glen Wheeler	yes	17-Sep-57	English Channel	NA
MMETSP0154	SRR1296921	Thalassiothrix antarctica	L6-D1	no	Bánk Beszteri	yes	20-Jan-09	Southern Ocean	NA
MMETSP0152	SRR1296920	Thalassiothrix antarctica	L6-D1	no	Bánk Beszteri	yes	20-Jan-09	Southern Ocean	NA
MMETSP0140	SRR1296848	Pseudo-nitzschia australis	10249 10 AB	no	G Jason Smith	yes	6-Sep-10	Pacific Ocean	NA
MMETSP0011	SRR1294402	Rhodosorus marinus	CCMP 769	no	Virginia Armbrust	NA	NA	Pacific Ocean	NA
